# Interactions between the gut microbiome and mucosal immunoglobulins A, M and G in the developing infant gut

**DOI:** 10.1101/637959

**Authors:** Anders Janzon, Julia K. Goodrich, Omry Koren, the TEDDY Study Group, Jillian L. Waters, Ruth E. Ley

## Abstract

**Objective:** Interactions between the gut microbiome and immunoglobulin (Ig) A in infancy are important for future health. IgM and IgG are also present, however, their interactions with the microbiome in the developing infant are less understood.

**Design:** We employed stool samples sampled 15 times in infancy from 32 healthy subjects at 4 locations in 3 countries (from the TEDDY study). We characterized patterns of microbiome development in relation to levels of IgA, IgG and IgM. For 8 infants from a single location, we FACS-sorted microbial cells from stool by Ig status. We used 16S rRNA gene profiling on full and sorted microbiomes to assess patterns of antibody coating in relation to age and other factors.

**Results:** All antibodies decreased in concentration with age, but were augmented by breastmilk feeding regardless of infant age. Levels of IgA correlated with the relative abundances of OTUs belonging to the Bifidobacteria and Enterobacteriaceae, which dominated the early microbiome, and IgG levels correlated with *Haemophilus*. The diversity of Ig-coated microbiota was influenced by breastfeeding and age, but birth mode. IgA and IgM coated the same microbiota, while IgG targeted a different subset. *Blautia* generally evaded antibody coating, while members of the *Bifidobacteria* and Enterobacteriaceae were high in IgA/M.

**Conclusion:** IgA/M have similar dynamics with respect to microbiome development with age, and their interactions with the microbiome are influenced by breastfeeding status. IgG generally does not coat the commensal microbiota.

**Summary:** **What is already known on this subject?**

- Secretory IgA coats ~50% of microbiota in the gut
- IgM and IgG are less prevalent and coat a lower fraction in the adult, dynamics in the infant gut are not well characterized.
- Breastmilk is a source of IgA to the infant gut and decreases with time.
- IgA coating of microbial cells in infant gut microbiome decreases over time.

**What are the new findings?**

- Breastfeeding augments the IgA coating of the microbiome at all ages.
- IgA and IgM coat many of the same cells, whereas few are coated by IgG alone.
- Bifidobacteria, Enterobacteriaceae, *Ruminococcus gnavus* are enriched in IgA/M-coated cell fraction, *Blautia* is enriched in uncoated fraction.
- IgG levels correlated with *Haemophilus*.

**How might it impact on clinical practice in the foreseeable future?**

- Ig-coated fraction of the gut microbiome could serve as a useful tool for tracking development of the infant gut microbiome, and/or identifying aberrations to immune sensing of the microbiome.
