## Supplementary material for "Interactions between the gut microbiome and mucosal immunoglobulins A, M and G in the developing infant gut": Table S1

### Sheet: TEDDY_table_S1_alpha_beta_unsor
Supplementary table S1. Association of covariates with alpha- and beta- diversity metrics of the unsorted 16S data.
Beta Diversity
Metric	PC	Age	Geography	HLA	Mother BMI	Delivery mode	Baby weight	Breastfeeding	Has Had Antibiotic
Unweighted UniFrac	PC1	7.4877e-53	0.059	0.272	0.871	0.94	0.929	4.22593e-05	0.281
Unweighted UniFrac	PC2	0.004	0.02	0.045	0.56	0.031	0.008	5.06267e-07	0.363
Unweighted UniFrac	PC3	0.503	0.515	0.868	0.074	0.901	0.288	2.97703e-06	0.881
Unweighted UniFrac	PC4	0.203	0.605	0.205	0.379	0.938	0.311	0.414	0.005*
Unweighted UniFrac	PC5	0.106	0.052	0.086	0.573	0.547	0.716	0.713	0.038
Unweighted UniFrac	PC6	0.19	0.444	0.945	0.292	0.89	0.79	0.002	0.853
Unweighted UniFrac	PC7	0.974	0.001	0.482	0.169	0.666	0.603	0.19	0.322
Unweighted UniFrac	PC8	1.69768e-09	0.932	0.7	0.931	0.084	0.205	4.22425e-06	0.226
Unweighted UniFrac	PC9	0.185	0.848	0.951	0.254	0.423	0.348	0.276	0.735
Unweighted UniFrac	PC10	0.033	0.115	0.651	0.356	0.033	0.574	0.008	0.85
Weighted UniFrac	PC1	2.27539e-16	0.269	0.282	0.424	0.259	0.091	4.40346e-08	0.179
Weighted UniFrac	PC2	0.181	0.042	0.296	0.226	0.273	0.06	0.244	0.53
Weighted UniFrac	PC3	0.144	0.698	0.308	0.176	0.876	0.988	0.305	0.079
Weighted UniFrac	PC4	0.001	0.242	0.708	0.506	0.876	0.128	0.106	0.759
Weighted UniFrac	PC5	0.539	0.717	0.548	0.251	0.076	0.587	0.021	0.472
Weighted UniFrac	PC6	5.96003e-05	0.303	0.029	0.836	0.01	0.347	0.578	0.245
Weighted UniFrac	PC7	0.044	0.971	0.808	0.867	0.225	0.956	0.602	0.91
Weighted UniFrac	PC8	0.006	0.111	0.985	0.089	0.404	0.825	0.977	0.878
Weighted UniFrac	PC9	0.041	0.035	0.375	0.037	0.105	0.276	0.648	0.716
Weighted UniFrac	PC10	3.6371e-07	0.616	0.533	0.232	1	0.848	0.001	0.066
Alpha Diversity
Metric		Age	Geography	HLA	Mother BMI	Delivery mode	Baby weight	Breastfeeding	Has Had Antibiotic
Chao 1		1.40082e-36	0.131	0.087	0.976	0.917	0.381	0.169	0.688
Phylogenetic diversity		2.54123e-41	0.072	0.131	0.94	0.905	0.617	0.29	0.344
Observed species		3.64097e-37	0.11	0.087	0.938	0.943	0.329	0.074	0.896
Gini		1.89818e-32	0.198	0.078	0.952	0.759	0.266	0.367	0.655
For each metric a single linear mixed model was performed with the metric as the response variable and the fixed effects in the model were: age, location of the clinical center, HLA allele, mother BMI before pregnancy, delivery mode, baby birth weight, breastfeeding status , and a binary variable indicating if the infant has recieved oral antibiotics prior to sample collection. Subject ID was inc…
Uncorrected p value is shown in the table.
Bold indicates Benjamini Hochberg (BH) adjusted p value <0.05. BH adjustment was performed for alpha- and beta- diversity separately.
* Single value with BH<0.1 and >0.05
