## Supplementary material for "Interactions between the gut microbiome and mucosal immunoglobulins A, M and G in the developing infant gut": Table S2

### Sheet: Table
Supplementary table S2. Association of alpha- and beta- diversity metrics with age, FACS quadrant, and breastfeeding status in FACS 16S data.
Beta Diversity
Metric	PC	Age	Quantile	Breastfeeding
Unweighted UniFrac	PC1	3.90434e-15	0.660594	1.14398e-05
Unweighted UniFrac	PC2	0.00606555	0.0436064	0.00381402
Unweighted UniFrac	PC3	5.41098e-07	0.207488	0.000632287
Unweighted UniFrac	PC4	0.725499	0.679623	0.0908755
Unweighted UniFrac	PC5	0.392391	0.0346047	0.382569
Unweighted UniFrac	PC6	0.559994	0.888164	0.00644514
Unweighted UniFrac	PC7	0.0347734	0.00156612	8.41357e-05
Unweighted UniFrac	PC8	0.673907	0.342074	0.871664
Unweighted UniFrac	PC9	0.679138	0.0711774	0.268852
Unweighted UniFrac	PC10	0.841067	0.0143516	0.270011
Weighted UniFrac	PC1	0.0358226	2.75982e-13	1.25374e-07
Weighted UniFrac	PC2	3.39444e-10	0.785118	0.0357927
Weighted UniFrac	PC3	0.323336	0.138269	0.600732
Weighted UniFrac	PC4	0.91951	0.0671879	0.38068
Weighted UniFrac	PC5	0.489686	0.000612207	0.27357
Weighted UniFrac	PC6	0.124112	0.0331335	0.994315
Weighted UniFrac	PC7	0.178926	1.44653e-09	0.94543
Weighted UniFrac	PC8	0.373468	4.82199e-06	0.986348
Weighted UniFrac	PC9	0.351697	0.000675597	0.391527
Weighted UniFrac	PC10	0.47156	0.269138	0.023221
Alpha Diversity
Metric		Age	Quantile	Breastfeeding
Chao 1		2.12039e-08	0.265405	0.00208165
Phylogenetic diversity		7.34806e-10	0.503622	0.000327513
Observed species		1.17084e-08	0.207315	0.000219489
Gini		1.93135e-07	0.0457204	0.00192535
For each metric a single linear mixed model was performed with the metric as the response variable and age, FACS quadrant, and breastfeeding status as fixed effects. Sample ID and subject ID were included as random effects. Q4 was removed from the data prior to PCoA and modeling.
Uncorrected p value is shown in the table.
Bold indicates Benjamini Hochberg (BH) adjusted p value <0.05. BH adjustment was performed for alpha- and beta- diversity separately.
