## Supplementary material for "Interactions between the gut microbiome and mucosal immunoglobulins A, M and G in the developing infant gut": Table S3

### Sheet: Legend
Supplementary table S3. Comparison of OTU relative abundances between FACS quadrant 1 (IgM and IgA both high) and FACS quadrant 3 (all low coating).
Dataset: Reduced to only Q1 and Q3 samples
Model: lmer(log(OTU) ~ age + FACS quantile + (1|indiv) + (1|SampleID))
OTUID	Greengenes OTUID or QIIME open-reference OTU picking pipeline assigned OTUID for denovo OTUs. OTU picking performed at 97% ID
Taxonomy	Greengenes taxonomic assignment
Estimate_age	Estimated effect of age
Estimate_Quantile(higher in Q3)	Estimated effect of quantile, where the estimate is higher when Q3 is higher
Std_Error_age	Standard error of the estimated effect of age
Std_Error_Quantile	Standard error of estimated effect of quantile
DenDF_age	Age degrees of freedom
DenDF_Quantile	quantile degrees of freedom
F.value_age	lmer F value for age parameter
F.value_Quantile	lmer F value for quantile parameter
Pr(>F)_age	P-value for age parameter
Pr(>F)_Quantile	P-value for quantile parameter
age _BH	Benjamini Hochberg (BH) adjusted age p value
Quantile _BH	Benjamini Hochberg (BH) adjusted quantile p value
Higher in Q1
Higher in Q3

### Sheet: Table
OTUID	Taxonomy	Estimate_age	Estimate_Quantile(-higher Q1)	Std_Error_age	Std_Error_Quantile	DenDF_age	DenDF_Quantile	F.value_age	F.value_Quantile	Pr(>F)_age	Pr(>F)_Quantile	age _BH	Quantile _BH
365385	k__Bacteria; p__Actinobacteria; c__Actinobacteria; o__Bifidobacteriales; f__Bifidobacteriaceae; g__Bifidobacterium; s__	-0.00364407	-0.51717	0.00106778	0.0946708	106.067	103.7	11.6468	29.8425	0.000911572	3.23507e-07	0.00158898	3.07332e-05
559527	k__Bacteria; p__Actinobacteria; c__Actinobacteria; o__Bifidobacteriales; f__Bifidobacteriaceae; g__Bifidobacterium; s__	-0.00354902	-0.211121	0.00116727	0.0378754	107.154	103.178	9.24424	31.0705	0.00296962	2.0013e-07	0.00478159	3.07332e-05
659361	k__Bacteria; p__Firmicutes; c__Clostridia; o__Clostridiales; f__Lachnospiraceae; g__Dorea; s__	0.00424493	-0.398661	0.000816192	0.078035	107.955	105.764	27.0493	26.0993	9.49223e-07	1.44575e-06	2.47058e-06	9.15641e-05
182133	k__Bacteria; p__Firmicutes; c__Clostridia; o__Clostridiales; f__Lachnospiraceae; g__Blautia; s__	0.00232802	0.314436	0.000391335	0.0634277	106.995	107.898	35.3897	24.5757	3.45287e-08	2.67051e-06	1.17151e-07	0.000126849
3528448	k__Bacteria; p__Actinobacteria; c__Actinobacteria; o__Bifidobacteriales; f__Bifidobacteriaceae; g__Bifidobacterium; s__	-0.00193405	-0.326294	0.000651603	0.0680437	106.492	104.762	8.80989	22.9955	0.00370092	5.39435e-06	0.00590903	0.000204985
194130	k__Bacteria; p__Firmicutes; c__Clostridia; o__Clostridiales; f__Lachnospiraceae; g__Blautia; s__	0.00247374	0.271374	0.00044521	0.0572216	107.112	106.233	30.873	22.4913	2.02975e-07	6.59744e-06	6.02582e-07	0.000208919
535955	k__Bacteria; p__Firmicutes; c__Clostridia; o__Clostridiales; f__Clostridiaceae; g__; s__	0.0018981	0.391173	0.000503391	0.0859567	102.892	104.278	14.2176	20.7099	0.000272066	1.45039e-05	0.000492311	0.000393678
262095	k__Bacteria; p__Firmicutes; c__Erysipelotrichi; o__Erysipelotrichales; f__Erysipelotrichaceae; g__; s__	0.000314483	-0.337853	0.00116762	0.077713	106.872	103.745	0.0725426	18.9003	0.788189	3.22473e-05	0.818339	0.000765874
192937	k__Bacteria; p__Firmicutes; c__Clostridia; o__Clostridiales; f__Lachnospiraceae; g__Blautia; s__	0.00550023	0.417004	0.000714889	0.0970201	106.417	105.763	59.1949	18.4738	7.64823e-12	3.84287e-05	6.05485e-11	0.000781094
551822	k__Bacteria; p__Firmicutes; c__Clostridia; o__Clostridiales; f__Clostridiaceae	0.00217081	0.437984	0.000668659	0.10226	103.887	104.339	10.5399	18.3446	0.00157306	4.11102e-05	0.00264496	0.000781094
339948	k__Bacteria; p__Firmicutes; c__Clostridia; o__Clostridiales; f__Lachnospiraceae; g__Blautia; s__	0.00581925	0.382692	0.000725379	0.0907357	107.013	105.887	64.3583	17.7886	1.4136e-12	5.21949e-05	1.79056e-11	0.000901548
196731	k__Bacteria; p__Firmicutes; c__Clostridia; o__Clostridiales; f__Lachnospiraceae; g__Blautia; s__	0.00235073	0.229128	0.000440892	0.056241	108.201	107.412	28.4277	16.5978	5.36867e-07	8.87034e-05	1.47833e-06	0.00140447
570507	k__Bacteria; p__Firmicutes; c__Clostridia; o__Clostridiales; f__Lachnospiraceae; g__Blautia; s__	0.00224916	0.283986	0.000447264	0.0701831	109.069	109.27	25.2877	16.373	1.9531e-06	9.73332e-05	4.88275e-06	0.00142256
360015	k__Bacteria; p__Firmicutes; c__Clostridia; o__Clostridiales; f__Lachnospiraceae; g__[Ruminococcus]; s__gnavus	0.000289653	-0.384375	0.00132892	0.0956592	107.478	104.408	0.0475073	16.1457	0.827872	0.000110877	0.845676	0.00144237
1078587	k__Bacteria; p__Firmicutes; c__Clostridia; o__Clostridiales; f__Lachnospiraceae; g__Blautia; s__	0.0121354	0.451047	0.00135512	0.112422	106.322	103.639	80.1966	16.0967	1.22792e-14	0.000113871	3.88842e-13	0.00144237
185812	k__Bacteria; p__Firmicutes; c__Clostridia; o__Clostridiales; f__Lachnospiraceae; g__Blautia; s__	0.00454748	0.31915	0.000658877	0.08194	107.05	105.913	47.6358	15.1705	3.77263e-10	0.000172268	1.88631e-09	0.00197963
312986	k__Bacteria; p__Firmicutes; c__Clostridia; o__Clostridiales; f__Lachnospiraceae; g__Blautia; s__	0.00499123	0.326295	0.00069758	0.0839412	107.304	105.93	51.1949	15.1102	1.08105e-10	0.000177124	6.22422e-10	0.00197963
296441	k__Bacteria; p__Firmicutes; c__Clostridia; o__Clostridiales; f__Lachnospiraceae; g__Blautia; s__	0.00201696	0.254677	0.000414112	0.0667003	106.985	107.836	23.7223	14.5789	3.87059e-06	0.000224803	8.96844e-06	0.00221915
184561	k__Bacteria; p__Firmicutes; c__Clostridia; o__Clostridiales; f__Lachnospiraceae; g__Blautia; s__	0.00545268	0.336071	0.000711879	0.0881933	106.35	105.319	58.6688	14.5208	9.11094e-12	0.000233595	6.92432e-11	0.00221915
518389	k__Bacteria; p__Firmicutes; c__Clostridia; o__Clostridiales; f__Lachnospiraceae; g__Blautia; s__	0.0056007	0.352057	0.000755992	0.0920449	107.159	105.825	54.8845	14.6294	3.09384e-11	0.000221558	2.09939e-10	0.00221915
1111294	k__Bacteria; p__Proteobacteria; c__Gammaproteobacteria; o__Enterobacteriales; f__Enterobacteriaceae; g__; s__	-0.00264855	-0.371596	0.00136838	0.0982992	107.777	104.245	3.74632	14.2903	0.0555438	0.000261378	0.0737994	0.00226671
345362	k__Bacteria; p__Proteobacteria; c__Gammaproteobacteria; o__Enterobacteriales; f__Enterobacteriaceae; g__; s__	-0.00200026	-0.249627	0.000626001	0.066063	107.183	104.61	10.2099	14.278	0.00183528	0.000262462	0.0030588	0.00226671
193302	k__Bacteria; p__Firmicutes; c__Clostridia; o__Clostridiales; f__Lachnospiraceae; g__Blautia; s__	0.00578242	0.364389	0.000739217	0.0969306	106.916	106.009	61.1894	14.1322	3.91343e-12	0.000279265	4.13084e-11	0.00230697
New.ReferenceOTU1127	k__Bacteria; p__Firmicutes; c__Clostridia; o__Clostridiales; f__Lachnospiraceae; g__[Ruminococcus]; s__gnavus	-0.000724725	-0.263476	0.000774916	0.0714021	106.434	104.001	0.874655	13.6164	0.351787	0.00035885	0.3955	0.00281826
997439	k__Bacteria; p__Actinobacteria; c__Actinobacteria; o__Bifidobacteriales; f__Bifidobacteriaceae; g__Bifidobacterium; s__	-0.00378613	-0.195533	0.000913035	0.0531502	106.93	103.504	17.1955	13.5341	6.77798e-05	0.000373781	0.00013141	0.00281826
309391	k__Bacteria; p__Firmicutes; c__Clostridia; o__Clostridiales; f__Lachnospiraceae; g__Blautia; s__	0.00379183	0.297515	0.000487929	0.0810937	103.471	104.402	60.3926	13.4599	5.93935e-12	0.000385656	4.90642e-11	0.00281826
New.ReferenceOTU2021	k__Bacteria; p__Firmicutes; c__Clostridia; o__Clostridiales; f__Lachnospiraceae; g__; s__	-0.000928814	-0.230677	0.000671077	0.0639355	106.905	104.636	1.91564	13.0174	0.169221	0.000475019	0.20479	0.00334272
4333897	k__Bacteria; p__Proteobacteria; c__Gammaproteobacteria; o__Enterobacteriales; f__Enterobacteriaceae; g__; s__	-0.00146142	-0.230177	0.000651821	0.0649685	107.54	104.608	5.02681	12.5521	0.0270102	0.000592832	0.0380143	0.00402279
174624	k__Bacteria; p__Firmicutes; c__Clostridia; o__Clostridiales; f__Lachnospiraceae; g__Blautia; s__	0.00453046	0.28843	0.000638687	0.0816758	106.473	105.519	50.3162	12.4707	1.50727e-10	0.000614354	8.18235e-10	0.00402508
4481861	k__Bacteria; p__Actinobacteria; c__Actinobacteria; o__Bifidobacteriales; f__Bifidobacteriaceae; g__Bifidobacterium; s__	-0.000308107	-0.215721	0.000308158	0.0615264	104.552	107.997	0.999667	12.2931	0.319699	0.000663396	0.36373	0.00420151
77514	k__Bacteria; p__Firmicutes; c__Clostridia; o__Clostridiales; f__Lachnospiraceae; g__Blautia; s__	0.00424003	0.311913	0.0006193	0.0892641	107.782	107.556	46.8743	12.2099	4.82996e-10	0.000691455	2.29423e-09	0.00423795
1109247	k__Bacteria; p__Proteobacteria; c__Gammaproteobacteria; o__Enterobacteriales; f__Enterobacteriaceae; g__; s__	-0.00134478	-0.235271	0.000652571	0.0677345	107.332	104.532	4.24666	12.0647	0.0417452	0.000748885	0.0566543	0.0044465
196878	k__Bacteria; p__Firmicutes; c__Clostridia; o__Clostridiales; f__Lachnospiraceae; g__Blautia; s__	0.00464631	0.283909	0.000647946	0.0823537	107.241	106.127	51.4208	11.8848	1.00237e-10	0.000812375	5.95156e-10	0.00467731
696563	k__Bacteria; p__Firmicutes; c__Clostridia; o__Clostridiales; f__Lachnospiraceae; g__Blautia; s__producta	0.00529495	0.2422	0.000823549	0.0718011	105.896	103.247	41.3376	11.3785	3.76907e-09	0.00104707	1.52367e-08	0.0056841
194089	k__Bacteria; p__Firmicutes; c__Clostridia; o__Clostridiales; f__Lachnospiraceae; g__Blautia; s__	0.00507036	0.29405	0.000682783	0.0870832	107.864	106.838	55.1458	11.4018	2.7568e-11	0.00102418	1.93997e-10	0.0056841
628226	k__Bacteria; p__Firmicutes; c__Clostridia; o__Clostridiales; f__Clostridiaceae; g__; s__	0.0036674	0.44311	0.000956439	0.132337	105.753	105.332	14.7029	11.2115	0.000214182	0.00112844	0.000402916	0.00595567
787709	k__Bacteria; p__Actinobacteria; c__Actinobacteria; o__Actinomycetales; f__Actinomycetaceae; g__Actinomyces; s__	-0.000745546	-0.216605	0.000422974	0.0652114	108.207	108.32	3.10686	11.0329	0.0807866	0.00122088	0.105133	0.0061044
302683	k__Bacteria; p__Firmicutes; c__Clostridia; o__Clostridiales; f__Lachnospiraceae; g__Blautia; s__	0.00543576	0.307031	0.000712585	0.0922016	107.662	106.639	58.1898	11.0889	1.00805e-11	0.00119343	7.36654e-11	0.0061044
822770	k__Bacteria; p__Actinobacteria; c__Actinobacteria; o__Bifidobacteriales; f__Bifidobacteriaceae; g__Bifidobacterium; s__	0.000874706	-0.33405	0.000696375	0.103	105.42	105.775	1.57775	10.5184	0.211862	0.0015818	0.251974	0.00698937
231787	k__Bacteria; p__Proteobacteria; c__Gammaproteobacteria; o__Enterobacteriales; f__Enterobacteriaceae; g__; s__	-0.00156656	-0.236777	0.000652145	0.0728831	107.519	104.861	5.77043	10.5542	0.0180124	0.00155795	0.0263258	0.00698937
3715618	k__Bacteria; p__Firmicutes; c__Clostridia; o__Clostridiales; f__Lachnospiraceae; g__[Ruminococcus]; s__gnavus	-0.00141974	-0.235593	0.000764663	0.0719716	106.678	104.17	3.44729	10.7152	0.0661148	0.00144238	0.0872348	0.00698937
176704	k__Bacteria; p__Firmicutes; c__Clostridia; o__Clostridiales; f__Lachnospiraceae; g__[Ruminococcus]; s__gnavus	-0.00107868	-0.217895	0.000691294	0.0669714	106.651	104.248	2.43479	10.5856	0.121633	0.00153669	0.150066	0.00698937
198059	k__Bacteria; p__Firmicutes; c__Clostridia; o__Clostridiales; f__Lachnospiraceae; g__Blautia; s__	0.00471562	0.312878	0.000652234	0.0963062	107.851	107.875	52.2722	10.5546	7.32086e-11	0.00154559	4.48698e-10	0.00698937
532203	k__Bacteria; p__Firmicutes; c__Clostridia; o__Clostridiales; f__Lachnospiraceae; g__Blautia; s__	0.00543527	0.294964	0.000693367	0.0912626	106.891	105.96	61.4491	10.446	3.60293e-12	0.00163837	4.0268e-11	0.00707477
186883	k__Bacteria; p__Firmicutes; c__Clostridia; o__Clostridiales; f__Lachnospiraceae; g__Blautia; s__	0.00621425	0.305998	0.000797506	0.0957456	106.813	105.471	60.7169	10.2141	4.58112e-12	0.00183914	4.35206e-11	0.00776524
3924208	k__Bacteria; p__Firmicutes; c__Clostridia; o__Clostridiales; f__Lachnospiraceae; g__Blautia; s__	0.00455739	0.270501	0.000669417	0.0871702	107.005	106.069	46.3489	9.62944	5.96118e-10	0.00245467	2.63567e-09	0.0100014
193744	k__Bacteria; p__Firmicutes; c__Clostridia; o__Clostridiales; f__Lachnospiraceae; g__Blautia; s__	0.00535405	0.286155	0.000661075	0.0922934	106.639	106.216	65.5939	9.61303	9.75413e-13	0.00247403	1.32378e-11	0.0100014
362568	k__Bacteria; p__Firmicutes; c__Clostridia; o__Clostridiales; f__Lachnospiraceae; g__Blautia; s__	0.0066169	0.305111	0.000813759	0.0999477	106.525	105.283	66.1178	9.31905	8.32539e-13	0.0028714	1.21679e-11	0.0113659
68845	k__Bacteria; p__Firmicutes; c__Clostridia; o__Clostridiales; f__Lachnospiraceae; g__Blautia; s__	0.00548508	0.295411	0.000702296	0.0973831	106.678	106.11	60.9994	9.20211	4.20706e-12	0.00303957	4.20706e-11	0.0117861
363348	k__Bacteria; p__Firmicutes; c__Clostridia; o__Clostridiales; f__Lachnospiraceae; g__Blautia; s__	0.00244313	0.197778	0.000416217	0.0654065	108.658	109.266	34.4552	9.1435	4.80603e-08	0.00311099	1.53999e-07	0.0118218
813217	k__Bacteria; p__Proteobacteria; c__Gammaproteobacteria; o__Enterobacteriales; f__Enterobacteriaceae; g__; s__	-0.00361421	-0.174994	0.000870319	0.0583361	107.598	104.222	17.2453	8.9985	6.60065e-05	0.00338011	0.000129291	0.0124252
196942	k__Bacteria; p__Firmicutes; c__Clostridia; o__Clostridiales; f__Lachnospiraceae; g__; s__	0.00495666	0.273179	0.000706774	0.091155	106.587	105.545	49.1833	8.98121	2.22538e-10	0.00340059	1.17451e-09	0.0124252
230741	k__Bacteria; p__Firmicutes; c__Clostridia; o__Clostridiales; f__Lachnospiraceae; g__Blautia; s__	0.00631626	0.296316	0.000767802	0.100712	107.034	106.133	67.6738	8.65669	4.9901e-13	0.00400203	7.901e-12	0.0143469
New.CleanUp.ReferenceOTU1267548	k__Bacteria; p__Firmicutes; c__Clostridia; o__Clostridiales; f__Clostridiaceae; g__; s__	0.00375586	0.322702	0.00129408	0.111425	105.668	102.9	8.42357	8.38759	0.00450875	0.00461507	0.00713885	0.0162382
289709	k__Bacteria; p__Proteobacteria; c__Gammaproteobacteria; o__Enterobacteriales; f__Enterobacteriaceae; g__; s__	-0.00174853	-0.209426	0.000671201	0.0737791	107.184	104.483	6.78645	8.05741	0.0104896	0.00544612	0.0160728	0.0188139
813479	k__Bacteria; p__Actinobacteria; c__Actinobacteria; o__Bifidobacteriales; f__Bifidobacteriaceae; g__Bifidobacterium; s__	-0.00470626	-0.216244	0.000920418	0.0766649	106.173	103.464	26.1446	7.95597	1.41174e-06	0.00574631	3.62473e-06	0.0191544
191999	k__Bacteria; p__Firmicutes; c__Clostridia; o__Clostridiales; f__Lachnospiraceae	-0.000334738	-0.182659	0.000746306	0.0646964	107.165	104.46	0.201175	7.97116	0.654679	0.00569232	0.69105	0.0191544
579608	k__Bacteria; p__Firmicutes; c__Bacilli; o__Lactobacillales; f__Streptococcaceae; g__Streptococcus; s__	0.00663336	-0.231471	0.0010522	0.0822996	106.154	103.395	39.7442	7.9104	6.75348e-09	0.0058828	2.61869e-08	0.0192712
367790	k__Bacteria; p__Firmicutes; c__Clostridia; o__Clostridiales; f__Lachnospiraceae; g__Blautia; s__	0.00301928	0.213325	0.000483345	0.0767265	109.079	109.53	39.0203	7.7302	8.27717e-09	0.00639395	3.08365e-08	0.0205907
332929	k__Bacteria; p__Firmicutes; c__Clostridia; o__Clostridiales; f__Lachnospiraceae	0.00329488	0.183733	0.000388028	0.0666853	107.855	108.642	72.1031	7.59126	1.22363e-13	0.00687905	2.32489e-12	0.0217837
667570	k__Bacteria; p__Proteobacteria; c__Gammaproteobacteria; o__Enterobacteriales; f__Enterobacteriaceae; g__; s__	-0.00156475	-0.232092	0.000634093	0.0848984	108.029	106.358	6.0895	7.47347	0.0151682	0.00733558	0.0223407	0.0228485
New.ReferenceOTU2576	k__Bacteria; p__Firmicutes; c__Clostridia; o__Clostridiales; f__Lachnospiraceae; g__[Ruminococcus]; s__gnavus	-0.00068179	-0.182488	0.000631352	0.0672122	106.105	104.022	1.16616	7.37183	0.28264	0.00775854	0.325464	0.0237762
235262	k__Bacteria; p__Actinobacteria; c__Actinobacteria; o__Bifidobacteriales; f__Bifidobacteriaceae; g__Bifidobacterium; s__	-0.00458961	-0.243534	0.00105251	0.0913567	106.789	104.177	19.0152	7.10619	2.99798e-05	0.00890601	6.05976e-05	0.0262041
New.ReferenceOTU2274	k__Bacteria; p__Firmicutes; c__Clostridia; o__Clostridiales; f__Lachnospiraceae; g__[Ruminococcus]; s__gnavus	-0.000519289	-0.165294	0.000696538	0.0620599	106.511	104.032	0.555812	7.09401	0.457595	0.00896455	0.502561	0.0262041
4306836	k__Bacteria; p__Firmicutes; c__Bacilli; o__Lactobacillales; f__Streptococcaceae; g__Streptococcus; s__	0.00113	-0.155789	0.000435397	0.0584557	105.001	104.661	6.73579	7.10265	0.0108014	0.00891664	0.0163774	0.0262041
591635	k__Bacteria; p__Firmicutes; c__Clostridia; o__Clostridiales; f__Ruminococcaceae; g__Ruminococcus; s__	0.00304079	-0.160048	0.000605743	0.0604041	107.761	105.651	25.1997	7.02052	2.05634e-06	0.00929531	5.07408e-06	0.0267592
193484	k__Bacteria; p__Firmicutes; c__Clostridia; o__Clostridiales; f__; g__; s__	0.00564832	0.224564	0.000535366	0.0849997	105.97	106.439	111.311	6.97985	3.21408e-18	0.00948569	3.68089e-16	0.0268997
New.ReferenceOTU3135	k__Bacteria; p__Firmicutes; c__Clostridia; o__Clostridiales; f__Lachnospiraceae; g__; s__	-0.0011944	-0.146603	0.000572159	0.0558596	106.442	103.904	4.35782	6.88796	0.0392266	0.00998586	0.0540077	0.0279017
484304	k__Bacteria; p__Actinobacteria; c__Actinobacteria; o__Bifidobacteriales; f__Bifidobacteriaceae; g__Bifidobacterium; s__	0.00202383	-0.145401	0.00128524	0.0558561	107.133	103.379	2.4796	6.77628	0.11828	0.0105954	0.146884	0.0291757
New.ReferenceOTU3990	k__Bacteria; p__Firmicutes; c__Clostridia; o__Clostridiales; f__Lachnospiraceae; g__[Ruminococcus]; s__gnavus	-0.000938295	-0.158567	0.000535815	0.0610803	105.166	103.589	3.06654	6.73945	0.082835	0.0107995	0.107066	0.029313
334459	k__Bacteria; p__Proteobacteria; c__Gammaproteobacteria; o__Enterobacteriales; f__Enterobacteriaceae; g__; s__	-0.00197174	-0.246175	0.000853588	0.0961503	109.021	106.644	5.33583	6.55519	0.0227745	0.0118578	0.0327815	0.0304457
825808	k__Bacteria; p__Actinobacteria; c__Actinobacteria; o__Bifidobacteriales; f__Bifidobacteriaceae; g__Bifidobacterium; s__	0.000552069	0.144571	0.000595351	0.0564125	108.104	105.73	0.859886	6.56764	0.355836	0.0117924	0.3977	0.0304457
3768338	k__Bacteria; p__Firmicutes; c__Clostridia; o__Clostridiales; f__Lachnospiraceae; g__Blautia; s__	0.00553468	0.269463	0.000837639	0.10505	107.21	105.931	43.6587	6.57974	1.55864e-09	0.0117145	6.43785e-09	0.0304457
3014078	k__Bacteria; p__Firmicutes; c__Clostridia; o__Clostridiales; f__Lachnospiraceae; g__Blautia; s__	0.00559013	0.284885	0.000769136	0.111026	107.506	107.218	52.8248	6.58398	6.13614e-11	0.0116711	3.88622e-10	0.0304457
199147	k__Bacteria; p__Firmicutes; c__Clostridia; o__Clostridiales; f__Lachnospiraceae; g__Blautia; s__	0.00524083	0.231157	0.000676231	0.0906637	107.889	107.382	60.0633	6.5005	5.39871e-12	0.0121959	4.8551e-11	0.0308963
1142029	k__Bacteria; p__Actinobacteria; c__Actinobacteria; o__Bifidobacteriales; f__Bifidobacteriaceae; g__Bifidobacterium; s__	-0.00411529	-0.192387	0.000858527	0.0758732	106.639	104.1	22.977	6.42948	5.33696e-06	0.0127102	1.22171e-05	0.0317756
370225	k__Bacteria; p__Actinobacteria; c__Actinobacteria; o__Bifidobacteriales; f__Bifidobacteriaceae; g__Bifidobacterium; s__adolescentis	-0.00398331	-0.171702	0.000797235	0.0688109	106.472	103.866	24.964	6.22639	2.30325e-06	0.0141606	5.61049e-06	0.0349418
4111715	k__Bacteria; p__Proteobacteria; c__Gammaproteobacteria; o__Enterobacteriales; f__Enterobacteriaceae; g__; s__	-0.00157349	-0.14154	0.000607009	0.0580857	107.587	104.552	6.71951	5.93768	0.0108608	0.0165095	0.0163774	0.0402155
514523	k__Bacteria; p__Firmicutes; c__Clostridia; o__Clostridiales; f__Ruminococcaceae; g__; s__	0.00439649	-0.098463	0.000831128	0.041293	107.47	103.774	27.9818	5.68582	6.50735e-07	0.0189185	1.75659e-06	0.0455001
3376513	k__Bacteria; p__Firmicutes; c__Clostridia; o__Clostridiales; f__Lachnospiraceae; g__[Ruminococcus]; s__gnavus	-0.00148395	-0.169927	0.000742546	0.0719098	106.686	104.458	3.99388	5.58406	0.0482098	0.0199752	0.0649635	0.0474411
1654474	k__Bacteria; p__Firmicutes; c__Clostridia; o__Clostridiales; f__Lachnospiraceae; g__; s__	-0.00128881	-0.178848	0.000750854	0.078821	105.561	103.619	2.94622	5.14857	0.0890117	0.0253377	0.113505	0.059434
69933	k__Bacteria; p__Actinobacteria; c__Actinobacteria; o__Bifidobacteriales; f__Bifidobacteriaceae; g__Bifidobacterium; s__	0.000415209	-0.146075	0.000351007	0.0655322	106.572	108.743	1.39927	4.96872	0.239478	0.027866	0.282614	0.0645674
New.ReferenceOTU167	k__Bacteria; p__Firmicutes; c__Clostridia; o__Clostridiales; f__Clostridiaceae; g__; s__	0.00179038	0.186625	0.00090685	0.0840502	105.467	102.818	3.89782	4.93019	0.0509636	0.0285862	0.0681907	0.0654382
New.ReferenceOTU4433	k__Bacteria; p__Firmicutes; c__Clostridia; o__Clostridiales; f__; g__; s__	-0.000883937	-0.129185	0.000536388	0.0593473	105.956	104.054	2.71572	4.73828	0.102327	0.0317594	0.128755	0.0711866
186896	k__Bacteria; p__Firmicutes; c__Clostridia; o__Clostridiales; f__Lachnospiraceae; g__Blautia; s__	0.00718304	0.176995	0.000694803	0.0813324	103.404	102.118	106.879	4.73579	1.25498e-17	0.0318467	7.94819e-16	0.0711866
New.ReferenceOTU3950	k__Bacteria; p__Firmicutes; c__Clostridia; o__Clostridiales; f__Lachnospiraceae	-0.000770323	-0.129076	0.000680166	0.0604381	106.682	103.887	1.28267	4.56111	0.259942	0.0350555	0.303	0.0774483
145801	k__Bacteria; p__Firmicutes; c__Erysipelotrichi; o__Erysipelotrichales; f__Erysipelotrichaceae; g__; s__	-0.000855027	-0.14032	0.00075436	0.0680704	106.071	103.701	1.2847	4.24938	0.259582	0.041766	0.303	0.0899122
4024559	k__Bacteria; p__Proteobacteria; c__Gammaproteobacteria; o__Enterobacteriales; f__Enterobacteriaceae; g__; s__	-0.00129817	-0.137204	0.000588852	0.0666275	107.506	104.868	4.86017	4.24058	0.0296144	0.0419462	0.041373	0.0899122
New.ReferenceOTU3886	k__Bacteria; p__Firmicutes; c__Clostridia; o__Clostridiales; f__Lachnospiraceae; g__[Ruminococcus]; s__gnavus	-0.00100622	-0.125876	0.000636746	0.0611682	105.818	103.477	2.49722	4.23481	0.117032	0.0421168	0.14629	0.0899122
176067	k__Bacteria; p__Firmicutes; c__Clostridia; o__Clostridiales; f__Lachnospiraceae; g__[Ruminococcus]; s__	0.00157797	-0.107797	0.000412038	0.0527256	103.603	102.765	14.6665	4.17993	0.000220044	0.0434619	0.000409886	0.091753
584375	k__Bacteria; p__Actinobacteria; c__Actinobacteria; o__Bifidobacteriales; f__Bifidobacteriaceae; g__Bifidobacterium; s__	0.000557372	-0.148332	0.000911963	0.0740459	107.28	104.499	0.373539	4.01297	0.542374	0.0477405	0.58221	0.099678
190980	k__Bacteria; p__Firmicutes; c__Clostridia; o__Clostridiales; f__; g__; s__	0.00322023	0.146641	0.000473173	0.0734717	107.371	107.474	46.3162	3.98356	5.96494e-10	0.0484759	2.63567e-09	0.100113
462585	k__Bacteria; p__Firmicutes; c__Clostridia; o__Clostridiales; f__Lachnospiraceae; g__Blautia; s__	0.00236348	0.132198	0.000376588	0.0665426	107.442	109.321	39.3887	3.94683	7.48113e-09	0.0494617	2.84283e-08	0.101051
4426298	k__Bacteria; p__Actinobacteria; c__Actinobacteria; o__Bifidobacteriales; f__Bifidobacteriaceae; g__Bifidobacterium; s__	0.000435549	-0.137613	0.000484116	0.0706757	108.238	108.561	0.809423	3.79122	0.370288	0.0541053	0.411431	0.109362
132041	k__Bacteria; p__Actinobacteria; c__Actinobacteria; o__Bifidobacteriales; f__Bifidobacteriaceae; g__Bifidobacterium; s__	-0.00207259	-0.136458	0.000393336	0.0707136	102.708	104.779	27.7651	3.72387	7.59189e-07	0.056344	2.00342e-06	0.112298
New.CleanUp.ReferenceOTU1329468	k__Bacteria; p__Actinobacteria; c__Actinobacteria; o__Bifidobacteriales; f__Bifidobacteriaceae; g__Bifidobacterium; s__longum	6.77301e-05	-0.122052	0.000630655	0.0633629	107.49	104.973	0.011534	3.71041	0.914675	0.0567787	0.919514	0.112298
New.ReferenceOTU1818	k__Bacteria; p__Proteobacteria; c__Gammaproteobacteria; o__Enterobacteriales; f__Enterobacteriaceae; g__; s__	-0.00151802	-0.119567	0.000661022	0.062207	107.293	104.006	5.27378	3.69441	0.0235914	0.0573312	0.0337021	0.112298
369429	k__Bacteria; p__Firmicutes; c__Clostridia; o__Clostridiales; f__Lachnospiraceae; g__[Ruminococcus]; s__	0.00664977	-0.211431	0.00119734	0.110674	105.869	103.569	30.8444	3.64957	2.0941e-07	0.0588494	6.12122e-07	0.114096
369227	k__Bacteria; p__Firmicutes; c__Clostridia; o__Clostridiales; f__Lachnospiraceae; g__[Ruminococcus]; s__gnavus	0.0025093	-0.141691	0.000946448	0.0745793	108.004	105.105	7.02929	3.60952	0.00922511	0.0601906	0.0142502	0.114661
New.ReferenceOTU210	k__Bacteria; p__Actinobacteria; c__Coriobacteriia; o__Coriobacteriales; f__Coriobacteriaceae; g__Eggerthella; s__lenta	0.00272615	-0.137404	0.000794636	0.0723715	108.009	105.57	11.7696	3.60467	0.000853881	0.060348	0.0015022	0.114661
968954	k__Bacteria; p__Firmicutes; c__Bacilli; o__Lactobacillales; f__Streptococcaceae; g__Streptococcus; s__	0.00168372	-0.139445	0.000792517	0.0755179	107.841	105.774	4.51359	3.40961	0.0359115	0.0676134	0.0498043	0.127193
681370	k__Bacteria; p__Actinobacteria; c__Actinobacteria; o__Bifidobacteriales; f__Bifidobacteriaceae; g__Bifidobacterium; s__adolescentis	-0.0023378	-0.143214	0.000507547	0.078669	108.474	108.964	21.2159	3.31406	1.12318e-05	0.071434	2.51064e-05	0.133063
514940	k__Bacteria; p__Firmicutes; c__Clostridia; o__Clostridiales; f__Ruminococcaceae; g__Faecalibacterium; s__prausnitzii	0.00560551	-0.0961491	0.000943137	0.0534239	107.335	103.993	35.3248	3.23907	3.51687e-08	0.0748013	1.17229e-07	0.137983
1083194	k__Bacteria; p__Firmicutes; c__Bacilli; o__Lactobacillales; f__Streptococcaceae; g__Streptococcus; s__	-0.00017131	-0.156333	0.000743975	0.0872517	108.467	106.965	0.0530213	3.21034	0.818321	0.0760017	0.840437	0.138849
New.ReferenceOTU2354	k__Bacteria; p__Actinobacteria; c__Actinobacteria; o__Bifidobacteriales; f__Bifidobacteriaceae; g__Bifidobacterium; s__adolescentis	-0.00245525	-0.130685	0.000503096	0.0739416	105.421	105.646	23.8172	3.12371	3.77887e-06	0.0800482	8.91604e-06	0.144849
551305	k__Bacteria; p__Actinobacteria; c__Actinobacteria; o__Bifidobacteriales; f__Bifidobacteriaceae; g__Bifidobacterium; s__	0.000325453	-0.120239	0.00052406	0.0694172	105.012	104.568	0.385668	3.00023	0.535931	0.0862014	0.578562	0.154317
967427	k__Bacteria; p__Firmicutes; c__Bacilli; o__Lactobacillales; f__Streptococcaceae; g__Streptococcus; s__	0.00142617	-0.0997315	0.000432121	0.0577129	105.945	105.429	10.8926	2.9862	0.00131607	0.0869047	0.00225272	0.154317
New.ReferenceOTU3870	k__Bacteria; p__Actinobacteria; c__Actinobacteria; o__Bifidobacteriales; f__Bifidobacteriaceae; g__Bifidobacterium; s__adolescentis	-0.0026566	-0.114304	0.000391697	0.0666963	102.951	104.52	45.9994	2.93708	7.64959e-10	0.0895314	3.30323e-09	0.157509
New.ReferenceOTU145	k__Bacteria; p__Firmicutes; c__Clostridia; o__Clostridiales; f__Lachnospiraceae; g__[Ruminococcus]; s__gnavus	-0.000811321	-0.122729	0.000646412	0.0735056	106.332	104.832	1.57531	2.78774	0.212189	0.0979715	0.251974	0.170776
New.ReferenceOTU1548	k__Bacteria; p__Firmicutes; c__Clostridia; o__Clostridiales; f__Lachnospiraceae; g__[Ruminococcus]; s__gnavus	-0.000966915	-0.0890553	0.000634612	0.0536331	106.678	104.11	2.32145	2.75711	0.13056	0.0998321	0.159015	0.172437
New.ReferenceOTU2535	k__Bacteria; p__Firmicutes; c__Clostridia; o__Clostridiales; f__Lachnospiraceae; g__[Ruminococcus]; s__gnavus	-0.000972485	-0.131574	0.000625893	0.0795807	105.973	104.746	2.41416	2.73352	0.123224	0.101257	0.151049	0.173322
178238	k__Bacteria; p__Firmicutes; c__Clostridia; o__Clostridiales; f__Lachnospiraceae; g__Coprococcus; s__	0.004556	0.0714395	0.000569902	0.0447696	106.57	104.079	63.9097	2.5463	1.66556e-12	0.113585	1.97786e-11	0.191606
553611	k__Bacteria; p__Actinobacteria; c__Actinobacteria; o__Bifidobacteriales; f__Bifidobacteriaceae; g__Bifidobacterium; s__	0.000420975	-0.094948	0.00126977	0.0595608	107.496	103.499	0.109916	2.54127	0.740886	0.113955	0.777725	0.191606
187782	k__Bacteria; p__Firmicutes; c__Clostridia; o__Clostridiales; f__Lachnospiraceae; g__Coprococcus; s__	0.00360362	0.0868524	0.000523342	0.0547654	106.697	105.088	47.4141	2.51507	4.12531e-10	0.115767	2.00977e-09	0.192945
516966	k__Bacteria; p__Firmicutes; c__Bacilli; o__Lactobacillales; f__Streptococcaceae; g__Streptococcus; s__	0.00145791	-0.0866346	0.000478601	0.0552522	105.693	104.393	9.27935	2.45857	0.00292656	0.119911	0.00475253	0.198114
969805	k__Bacteria; p__Proteobacteria; c__Alphaproteobacteria; o__Rhizobiales; f__Rhizobiaceae; g__Agrobacterium; s__	0.0019922	-0.126432	0.00043525	0.0817421	106.308	108.507	20.9502	2.39232	1.28406e-05	0.124844	2.80427e-05	0.203007
922761	k__Bacteria; p__Proteobacteria; c__Gammaproteobacteria; o__Enterobacteriales; f__Enterobacteriaceae; g__; s__	-0.00508247	-0.131919	0.0012521	0.0853027	107.875	104.562	16.4768	2.3916	9.35094e-05	0.12501	0.000177668	0.203007
New.ReferenceOTU1550	k__Bacteria; p__Firmicutes; c__Clostridia; o__Clostridiales; f__Lachnospiraceae; g__Blautia; s__	0.00287409	0.109188	0.000421684	0.0716926	108.32	109.631	46.4543	2.31956	5.51956e-10	0.130636	2.55785e-09	0.210346
New.ReferenceOTU1734	k__Bacteria; p__Proteobacteria; c__Alphaproteobacteria; o__Rhizobiales; f__Hyphomicrobiaceae; g__Rhodoplanes; s__	-1.14618e-05	-0.100488	0.000353571	0.0664012	109.261	111.078	0.00105088	2.29024	0.974198	0.13303	0.974198	0.212401
724120	k__Bacteria; p__Firmicutes; c__Bacilli; o__Lactobacillales; f__Streptococcaceae; g__Streptococcus; s__	0.00247818	-0.0934103	0.000558052	0.0626469	105.056	103.824	19.7204	2.22326	2.22277e-05	0.138978	4.5905e-05	0.220049
4296793	k__Bacteria; p__Proteobacteria; c__Alphaproteobacteria; o__Rhizobiales; f__Hyphomicrobiaceae; g__Rhodoplanes; s__	-0.000361868	-0.11153	0.000485369	0.0758394	106.13	106.614	0.55585	2.1627	0.457585	0.144342	0.502561	0.225263
182428	k__Bacteria; p__Firmicutes; c__Clostridia; o__Clostridiales; f__Lachnospiraceae; g__[Ruminococcus]; s__	0.00131002	0.0738492	0.000388387	0.050247	105.158	104.432	11.377	2.16009	0.00104174	0.144643	0.00179937	0.225263
New.ReferenceOTU3623	k__Bacteria; p__Actinobacteria; c__Actinobacteria; o__Bifidobacteriales; f__Bifidobacteriaceae; g__Bifidobacterium	0.00300301	-0.0769842	0.000670587	0.053148	108.198	105.433	20.0542	2.09811	1.87335e-05	0.150448	3.9114e-05	0.2324
1111191	k__Bacteria; p__Firmicutes; c__Clostridia; o__Clostridiales; f__Lachnospiraceae; g__[Ruminococcus]; s__gnavus	0.00519058	-0.0962796	0.000746875	0.0667868	107.191	104.833	48.2987	2.0782	2.97379e-10	0.152397	1.52708e-09	0.233511
New.ReferenceOTU2206	k__Bacteria; p__Actinobacteria; c__Actinobacteria; o__Bifidobacteriales; f__Bifidobacteriaceae; g__Bifidobacterium; s__	0.00453209	-0.0654899	0.000756505	0.046153	107.241	103.879	35.89	2.01349	2.83404e-08	0.1589	9.97162e-08	0.241528
New.ReferenceOTU1976	k__Bacteria; p__Actinobacteria; c__Actinobacteria; o__Bifidobacteriales; f__Bifidobacteriaceae; g__Bifidobacterium; s__adolescentis	-0.00174056	-0.0847565	0.000312581	0.0602769	107.067	109.282	31.0066	1.97717	1.92556e-07	0.162526	5.80725e-07	0.243436
New.ReferenceOTU2149	k__Bacteria; p__Firmicutes; c__Clostridia; o__Clostridiales; f__Lachnospiraceae; g__[Ruminococcus]; s__gnavus	-0.000273816	-0.0851626	0.000565389	0.0605722	105.768	103.898	0.234543	1.97674	0.629177	0.162718	0.667841	0.243436
New.ReferenceOTU390	k__Bacteria; p__Firmicutes; c__Clostridia; o__Clostridiales; f__Lachnospiraceae; g__[Ruminococcus]; s__gnavus	-0.00114208	-0.104211	0.000687549	0.075698	106.197	104.563	2.75923	1.89523	0.0996442	0.171554	0.126216	0.254651
888300	k__Bacteria; p__Firmicutes; c__Bacilli; o__Lactobacillales; f__Streptococcaceae; g__Streptococcus; s__	0.00300776	-0.0896665	0.000658378	0.065457	105.206	103.31	20.8706	1.8765	1.34178e-05	0.173703	2.89703e-05	0.255842
183604	k__Bacteria; p__Firmicutes; c__Clostridia; o__Clostridiales; f__Lachnospiraceae; g__Blautia; s__	0.00491184	0.108413	0.000564151	0.0794305	103.27	102.557	75.8051	1.86291	5.38519e-14	0.175276	1.27898e-12	0.256173
72820	k__Bacteria; p__Actinobacteria; c__Actinobacteria; o__Bifidobacteriales; f__Bifidobacteriaceae; g__Bifidobacterium; s__	-0.00397786	-0.118206	0.000787152	0.0869006	107.071	105.411	25.5377	1.85025	1.79879e-06	0.176656	4.55695e-06	0.256218
New.ReferenceOTU2046	k__Bacteria; p__Firmicutes; c__Clostridia; o__Clostridiales; f__Lachnospiraceae; g__[Ruminococcus]; s__gnavus	-0.000740598	-0.0790224	0.000683305	0.0600499	106.344	103.742	1.17472	1.73172	0.280884	0.191092	0.325415	0.275057
606927	k__Bacteria; p__Firmicutes; c__Clostridia; o__Clostridiales; f__Peptostreptococcaceae; g__; s__	-0.000277255	0.124676	0.000871954	0.0971494	106.879	104.997	0.101105	1.64697	0.751128	0.202197	0.784145	0.288853
963779	k__Bacteria; p__Proteobacteria; c__Alphaproteobacteria; o__Rhizobiales; f__Rhizobiaceae; g__Agrobacterium; s__	0.00123908	-0.0840498	0.000479911	0.0664607	108.219	107.956	6.66618	1.59935	0.0111626	0.208719	0.0166999	0.295944
New.ReferenceOTU2357	k__Bacteria; p__Firmicutes; c__Clostridia; o__Clostridiales; f__Lachnospiraceae; g__Blautia; s__	0.00376612	0.10782	0.000703002	0.0858329	107.357	105.796	28.6995	1.57795	4.86099e-07	0.211823	1.35822e-06	0.298121
585419	k__Bacteria; p__Firmicutes; c__Clostridia; o__Clostridiales; f__Veillonellaceae; g__Veillonella; s__dispar	-0.000598689	-0.0904487	0.000849004	0.0730348	108.228	105.752	0.497259	1.53372	0.482222	0.218298	0.526564	0.304975
584241	k__Bacteria; p__Firmicutes; c__Bacilli; o__Lactobacillales; f__Enterococcaceae; g__Enterococcus; s__	-0.00368769	-0.0996381	0.00116071	0.0815711	107.59	104.147	10.094	1.49203	0.00194181	0.224659	0.00318055	0.311571
192834	k__Bacteria; p__Firmicutes; c__Clostridia; o__Clostridiales; f__Lachnospiraceae; g__Blautia; s__	0.00400271	0.0647905	0.000516573	0.0542098	107.144	105.443	60.0405	1.42846	5.6217e-12	0.234697	4.8551e-11	0.323134
4435690	k__Bacteria; p__Firmicutes; c__Clostridia; o__Clostridiales; f__Lachnospiraceae; g__[Ruminococcus]; s__gnavus	-0.0009807	-0.0851157	0.000570023	0.0721544	105.664	104.617	2.95997	1.39153	0.0882768	0.240822	0.113328	0.329181
191919	k__Bacteria; p__Firmicutes; c__Clostridia; o__Clostridiales; f__Lachnospiraceae; g__Blautia; s__	0.00685165	0.0935497	0.000739349	0.0822651	104.438	102.558	85.8799	1.29316	2.81883e-15	0.258115	1.07115e-13	0.3503
246961	k__Bacteria; p__Proteobacteria; c__Alphaproteobacteria; o__Rhizobiales; f__Hyphomicrobiaceae; g__Parvibaculum; s__	0.00126958	-0.0808624	0.000543956	0.0726714	104.438	103.833	5.44747	1.23813	0.0215111	0.268402	0.0311994	0.361636
941096	k__Bacteria; p__Firmicutes; c__Bacilli; o__Lactobacillales; f__Streptococcaceae; g__Streptococcus; s__	0.00171324	-0.0711908	0.000450938	0.0642325	103.732	104.03	14.4346	1.22839	0.000244951	0.270275	0.000447506	0.361636
194236	k__Bacteria; p__Firmicutes; c__Clostridia; o__Clostridiales; f__Lachnospiraceae; g__Coprococcus; s__	0.00461733	0.0617616	0.000556986	0.0564451	105.847	104.292	68.7217	1.19725	3.84932e-13	0.276393	6.64883e-12	0.362363
New.ReferenceOTU1428	k__Bacteria; p__Firmicutes; c__Bacilli; o__Lactobacillales; f__Streptococcaceae; g__Streptococcus; s__	0.00432999	0.0544895	0.0005094	0.0498078	107.321	105.276	72.2531	1.19683	1.2058e-13	0.276454	2.32489e-12	0.362363
4413347	k__Bacteria; p__Actinobacteria; c__Actinobacteria; o__Bifidobacteriales; f__Bifidobacteriaceae; g__Bifidobacterium	-0.00118013	-0.0704802	0.000340959	0.0644391	103.741	106.171	11.98	1.19629	0.000782089	0.27654	0.00138876	0.362363
370287	k__Bacteria; p__Firmicutes; c__Clostridia; o__Clostridiales; f__Ruminococcaceae; g__Faecalibacterium; s__prausnitzii	0.00422129	-0.049677	0.000719938	0.0463842	107.622	104.513	34.3796	1.14702	5.04568e-08	0.286641	1.57161e-07	0.373027
310003	k__Bacteria; p__Proteobacteria; c__Alphaproteobacteria; o__Caulobacterales; f__Caulobacteraceae; g__; s__	0.00118263	-0.0613571	0.000568515	0.0621943	104.228	102.451	4.32728	0.97326	0.0399587	0.326193	0.0546198	0.42161
813945	k__Bacteria; p__Proteobacteria; c__Gammaproteobacteria; o__Pseudomonadales; f__Pseudomonadaceae; g__Pseudomonas; s__	0.00011124	0.0629287	0.000639498	0.0665927	106.124	104.174	0.030258	0.892985	0.862238	0.346856	0.87607	0.445288
New.ReferenceOTU1326	k__Bacteria; p__Actinobacteria; c__Actinobacteria; o__Bifidobacteriales; f__Bifidobacteriaceae; g__Bifidobacterium; s__	0.00256362	0.0586776	0.000518028	0.0634343	107.79	106.637	24.4907	0.855651	2.77136e-06	0.357047	6.66531e-06	0.455295
367213	k__Bacteria; p__Firmicutes; c__Clostridia; o__Clostridiales; f__Ruminococcaceae; g__; s__	0.00720576	0.069582	0.00131933	0.0759949	107.598	104.292	29.8297	0.838349	3.06351e-07	0.361982	8.68757e-07	0.45851
288283	k__Bacteria; p__Proteobacteria; c__Alphaproteobacteria; o__Caulobacterales; f__Caulobacteraceae; g__; s__	0.00106436	0.0565733	0.000471822	0.0632625	105.249	104.599	5.0889	0.799705	0.0261475	0.373235	0.0370748	0.469633
New.ReferenceOTU4496	k__Bacteria; p__Firmicutes; c__Bacilli; o__Turicibacterales; f__Turicibacteraceae; g__Turicibacter; s__	0.00334725	0.0938389	0.000877264	0.107929	105.137	103.96	14.5584	0.75594	0.000229726	0.386605	0.000423767	0.483256
New.ReferenceOTU1207	k__Bacteria; p__Firmicutes; c__Clostridia; o__Clostridiales; f__Lachnospiraceae; g__[Ruminococcus]; s__gnavus	0.00241207	-0.0517914	0.00058513	0.0639052	105.309	103.717	16.9931	0.656814	7.50101e-05	0.419543	0.000143959	0.521
136162	k__Bacteria; p__Proteobacteria; c__Alphaproteobacteria; o__Rhizobiales; f__Hyphomicrobiaceae; g__Rhodoplanes; s__	0.000110019	-0.0760566	0.000473616	0.0974066	109.861	112.842	0.0539611	0.609673	0.816741	0.436546	0.840437	0.538596
349024	k__Bacteria; p__Firmicutes; c__Bacilli; o__Lactobacillales; f__Streptococcaceae; g__Streptococcus; s__	0.00157475	0.0525439	0.0011669	0.0681544	107.56	103.95	1.8212	0.594369	0.180004	0.442483	0.21646	0.539721
708680	k__Bacteria; p__Firmicutes; c__Clostridia; o__Clostridiales; f__; g__; s__	0.00680892	0.0445524	0.000935846	0.0578722	107.172	103.991	52.9356	0.592654	5.98172e-11	0.44314	3.88622e-10	0.539721
824876	k__Bacteria; p__Actinobacteria; c__Actinobacteria; o__Bifidobacteriales; f__Bifidobacteriaceae; g__Bifidobacterium; s__	-0.000724578	0.0446107	0.000289966	0.0604602	105.776	108.942	6.24421	0.544426	0.0139982	0.46219	0.0207785	0.559339
581079	k__Bacteria; p__Firmicutes; c__Clostridia; o__Clostridiales; f__Ruminococcaceae; g__Oscillospira; s__	0.00271908	-0.0421344	0.000592606	0.0593641	107.935	106.042	21.0529	0.503763	1.21133e-05	0.479409	2.6762e-05	0.576505
New.ReferenceOTU1372	k__Bacteria; p__Actinobacteria; c__Actinobacteria; o__Bifidobacteriales; f__Bifidobacteriaceae; g__Bifidobacterium; s__	0.00380052	-0.0489584	0.000635955	0.0703494	107.139	105.551	35.7135	0.484322	3.03928e-08	0.488001	1.04993e-07	0.582019
339532	k__Bacteria; p__Actinobacteria; c__Actinobacteria; o__Bifidobacteriales; f__Bifidobacteriaceae; g__Bifidobacterium; s__	0.00239792	-0.0464406	0.000874174	0.0670547	106.627	103.791	7.52443	0.479664	0.00714171	0.490121	0.0112143	0.582019
4376828	k__Bacteria; p__Actinobacteria; c__Actinobacteria; o__Bifidobacteriales; f__Bifidobacteriaceae; g__Bifidobacterium; s__	-0.00146137	0.0415064	0.00034951	0.0617019	104.35	106.273	17.4824	0.452514	6.04959e-05	0.502603	0.000119731	0.591968
1141218	k__Bacteria; p__Actinobacteria; c__Coriobacteriia; o__Coriobacteriales; f__Coriobacteriaceae; g__Eggerthella; s__lenta	0.00260201	0.0509048	0.000611415	0.0760574	109.42	108.441	18.1112	0.447955	4.41486e-05	0.50473	8.82972e-05	0.591968
682726	k__Bacteria; p__Actinobacteria; c__Coriobacteriia; o__Coriobacteriales; f__Coriobacteriaceae; g__Eggerthella; s__lenta	0.00603635	0.0372602	0.00114155	0.0604652	107.451	104.07	27.9612	0.379734	6.56411e-07	0.539091	1.75659e-06	0.628389
555945	k__Bacteria; p__Firmicutes; c__Clostridia; o__Clostridiales; f__; g__; s__	0.00692214	0.0796189	0.00117316	0.130749	106.449	104.689	34.8148	0.370812	4.35774e-08	0.543881	1.42754e-07	0.630106
197022	k__Bacteria; p__Firmicutes; c__Clostridia; o__Clostridiales; f__Lachnospiraceae; g__Coprococcus; s__	0.0079628	0.0344685	0.000798283	0.0584649	106.532	103.703	99.4989	0.34758	6.06588e-17	0.556768	2.88129e-15	0.641127
New.CleanUp.ReferenceOTU547864	k__Bacteria; p__Firmicutes; c__Clostridia; o__Clostridiales; f__Lachnospiraceae; g__[Ruminococcus]; s__	0.00123779	0.0280501	0.000457202	0.0497409	104.515	102.773	7.32953	0.31801	0.00792509	0.574034	0.0123423	0.656488
1111582	k__Bacteria; p__Firmicutes; c__Bacilli; o__Lactobacillales; f__Enterococcaceae; g__Enterococcus; s__	-0.00416119	0.0586984	0.00126917	0.104911	107.317	104.089	10.7498	0.313047	0.00140625	0.577018	0.00238561	0.656488
New.ReferenceOTU1710	k__Bacteria; p__Actinobacteria; c__Actinobacteria; o__Bifidobacteriales; f__Bifidobacteriaceae; g__Bifidobacterium; s__	-0.0018635	0.0330173	0.000336455	0.0638404	103.169	105.64	30.6764	0.26748	2.34004e-07	0.606109	6.73647e-07	0.68548
514272	k__Bacteria; p__Firmicutes; c__Clostridia; o__Clostridiales; f__Lachnospiraceae; g__; s__	0.0120789	0.0410905	0.00114891	0.082931	106.023	103.106	110.53	0.245499	3.87462e-18	0.621317	3.68089e-16	0.698522
New.ReferenceOTU4401	k__Bacteria; p__Actinobacteria; c__Actinobacteria; o__Bifidobacteriales; f__Bifidobacteriaceae; g__Bifidobacterium; s__adolescentis	0.00229741	0.0330369	0.000497076	0.0675849	108.256	107.457	21.3614	0.238945	1.05612e-05	0.625965	2.38884e-05	0.699608
342427	k__Bacteria; p__Firmicutes; c__Clostridia; o__Clostridiales; f__Veillonellaceae; g__Veillonella; s__dispar	-0.000849835	-0.0283338	0.000831594	0.0602614	107.912	105.007	1.04435	0.221071	0.309097	0.6392	0.353786	0.710119
818602	k__Bacteria; p__Proteobacteria; c__Gammaproteobacteria; o__Pseudomonadales; f__Pseudomonadaceae; g__Pseudomonas; s__	0.000272328	0.0303855	0.00041994	0.0653409	107.73	108.172	0.420542	0.216253	0.518047	0.642845	0.562451	0.710119
851865	k__Bacteria; p__Firmicutes; c__Clostridia; o__Clostridiales; f__Ruminococcaceae; g__Faecalibacterium; s__prausnitzii	0.00513411	0.0321819	0.00105322	0.072934	107.089	103.979	23.7625	0.194699	3.80105e-06	0.65995	8.91604e-06	0.724801
363794	k__Bacteria; p__Actinobacteria; c__Coriobacteriia; o__Coriobacteriales; f__Coriobacteriaceae; g__Collinsella; s__aerofaciens	-0.000200787	0.0403877	0.00123407	0.098646	105.872	103.194	0.0264721	0.167625	0.871063	0.683079	0.88033	0.745891
196047	k__Bacteria; p__Firmicutes; c__Clostridia; o__Clostridiales; f__Lachnospiraceae; g__[Ruminococcus]; s__	0.00221231	-0.0152234	0.000488112	0.0479136	104.802	102.777	20.5425	0.10095	1.55338e-05	0.751337	3.27936e-05	0.815738
186687	k__Bacteria; p__Firmicutes; c__Clostridia; o__Clostridiales; f__Lachnospiraceae; g__; s__	0.0040329	-0.0185318	0.000564249	0.0672484	106.333	105.315	51.0851	0.0759404	1.16178e-10	0.783416	6.49232e-10	0.845733
652696	k__Bacteria; p__Actinobacteria; c__Actinobacteria; o__Bifidobacteriales; f__Bifidobacteriaceae; g__Bifidobacterium	-0.000785175	-0.0167972	0.000228739	0.0638963	210.782	210.351	11.7829	0.0691066	0.00071947	0.792899	0.00128962	0.851135
509416	k__Bacteria; p__Firmicutes; c__Clostridia; o__Clostridiales; f__Lachnospiraceae; g__Coprococcus; s__	0.00696286	0.0185233	0.000793579	0.0755555	105.025	103.005	76.9831	0.060104	3.40307e-14	0.806819	9.23689e-13	0.861212
583089	k__Bacteria; p__Firmicutes; c__Clostridia; o__Clostridiales; f__Lachnospiraceae; g__Blautia; s__	0.00508092	0.0118399	0.00086953	0.0523515	107.307	103.525	34.1441	0.0511487	5.56285e-08	0.821522	1.70474e-07	0.872007
471180	k__Bacteria; p__Actinobacteria; c__Actinobacteria; o__Bifidobacteriales; f__Bifidobacteriaceae; g__Bifidobacterium; s__	0.00298001	0.0119123	0.000936041	0.0565641	106.942	103.586	10.1355	0.0443513	0.00190519	0.833615	0.00314771	0.879927
New.ReferenceOTU3595	k__Bacteria; p__Actinobacteria; c__Actinobacteria; o__Bifidobacteriales; f__Bifidobacteriaceae; g__Bifidobacterium; s__	-0.000126722	-0.0109995	0.000230656	0.0617367	103.693	110.677	0.301841	0.0317439	0.583912	0.858917	0.623277	0.901625
589277	k__Bacteria; p__Bacteroidetes; c__Bacteroidia; o__Bacteroidales; f__Bacteroidaceae; g__Bacteroides; s__	0.000667156	-0.00739305	0.000705505	0.0594776	106.648	104.114	0.894243	0.0154504	0.346468	0.901318	0.391838	0.93653
New.ReferenceOTU796	k__Bacteria; p__Firmicutes; c__Clostridia; o__Clostridiales; f__Lachnospiraceae; g__[Ruminococcus]; s__	0.00438962	-0.00780535	0.000747463	0.0632522	107.327	104.776	34.4886	0.0152277	4.86313e-08	0.902026	1.53999e-07	0.93653
198928	k__Bacteria; p__Firmicutes; c__Clostridia; o__Clostridiales; f__Lachnospiraceae; g__[Ruminococcus]; s__	0.00615234	0.00688363	0.000995084	0.07269	107.276	104.319	38.2262	0.0089678	1.1628e-08	0.924736	4.24867e-08	0.953662
292521	k__Bacteria; p__Actinobacteria; c__Actinobacteria; o__Bifidobacteriales; f__Bifidobacteriaceae; g__Bifidobacterium; s__longum	-0.000488586	0.00551894	0.000267395	0.0614185	103.271	108.426	3.3387	0.00807446	0.0705561	0.928566	0.0924529	0.953662
178928	k__Bacteria; p__Firmicutes; c__Clostridia; o__Clostridiales; f__Lachnospiraceae; g__[Ruminococcus]; s__	0.00203311	0.00347366	0.00044678	0.057119	105.31	104.539	20.7078	0.0036984	1.43919e-05	0.951623	3.07242e-05	0.965353
525378	k__Bacteria; p__Firmicutes; c__Clostridia; o__Clostridiales; f__Lachnospiraceae; g__Blautia; s__	0.00345179	0.00411385	0.000515149	0.0692392	108.045	107.458	44.8975	0.00353015	9.72722e-10	0.952732	4.10705e-09	0.965353
325977	k__Bacteria; p__Firmicutes; c__Clostridia; o__Clostridiales; f__Lachnospiraceae; g__[Ruminococcus]; s__	0.00563451	0.00352422	0.000930975	0.0625699	107.281	104.158	36.63	0.00317245	2.13236e-08	0.955191	7.64431e-08	0.965353
579851	k__Bacteria; p__Firmicutes; c__Erysipelotrichi; o__Erysipelotrichales; f__Erysipelotrichaceae; g__[Eubacterium]; s__dolichum	0.00585667	-0.00259505	0.000928915	0.0733967	106.87	104.137	39.7512	0.00125008	6.62159e-09	0.971863	2.61869e-08	0.977005
4336546	k__Bacteria; p__Actinobacteria; c__Coriobacteriia; o__Coriobacteriales; f__Coriobacteriaceae; g__Eggerthella; s__lenta	0.00223144	-0.00160024	0.000508785	0.0609236	106.814	105.802	19.2355	0.000689926	2.71818e-05	0.979094	5.55328e-05	0.979094
