## Supplementary material for "Interactions between the gut microbiome and mucosal immunoglobulins A, M and G in the developing infant gut": Table S4

### Sheet: Legend
Supplementary table S4. Comparison of OTU relative abundances between FACS quadrant 2 (all high coating) and FACS quadrant 3 (all low coating).
Dataset: Reduced to only Q2 and Q3 samples
Model: lmer(log(OTU) ~ age + FACS quantile + (1|indiv) + (1|SampleID))
OTUID	Greengenes OTUID or QIIME open-reference OTU picking pipeline assigned OTUID for denovo OTUs. OTU picking performed at 97% ID
Taxonomy	Greengenes taxonomic assignment
Estimate_age	Estimated effect of age
Estimate_Quantile(higher in Q3)	Estimated effect of quantile, where the estimate is higher when Q3 is higher
Std_Error_age	Standard error of the estimated effect of age
Std_Error_Quantile	Standard error of estimated effect of quantile
DenDF_age	Age degrees of freedom
DenDF_Quantile	quantile degrees of freedom
F.value_age	lmer F value for age parameter
F.value_Quantile	lmer F value for quantile parameter
Pr(>F)_age	P-value for age parameter
Pr(>F)_Quantile	P-value for quantile parameter
age _BH	Benjamini Hochberg (BH) adjusted age p value
Quantile _BH	Benjamini Hochberg (BH) adjusted quantile p value
Higher in Q2
Higher in Q3

### Sheet: Table
OTUID	Taxonomy	Estimate_age	Estimate_Quantile(-higher Q2)	Std_Error_age	Std_Error_Quantile	DenDF_age	DenDF_Quantile	F.value_age	F.value_Quantile	Pr(>F)_age	Pr(>F)_Quantile	age _BH	Quantile _BH
1078587	k__Bacteria; p__Firmicutes; c__Clostridia; o__Clostridiales; f__Lachnospiraceae; g__Blautia; s__	0.0116272	0.688384	0.00136425	0.103628	105.654	103.806	72.6376	44.1274	1.18464e-13	1.44986e-09	2.49e-12	2.74e-07
194130	k__Bacteria; p__Firmicutes; c__Clostridia; o__Clostridiales; f__Lachnospiraceae; g__Blautia; s__	0.00199834	0.428569	0.000414486	0.0664386	107.473	109.163	23.2444	41.6102	4.72184e-06	3.13884e-09	1.12e-05	2.97e-07
360015	k__Bacteria; p__Firmicutes; c__Clostridia; o__Clostridiales; f__Lachnospiraceae; g__[Ruminococcus]; s__gnavus	-0.00025896	-0.443906	0.00136976	0.0732024	106.415	103.843	0.0357415	36.7732	0.85041	2.17352e-08	0.864127	6.85e-07
196878	k__Bacteria; p__Firmicutes; c__Clostridia; o__Clostridiales; f__Lachnospiraceae; g__Blautia; s__	0.0041882	0.48696	0.000625674	0.0802054	107.226	107.182	44.8082	36.8621	1.02821e-09	1.95554e-08	5.4e-09	6.85e-07
194089	k__Bacteria; p__Firmicutes; c__Clostridia; o__Clostridiales; f__Lachnospiraceae; g__Blautia; s__	0.0045448	0.572746	0.000675274	0.0931185	107.58	107.976	45.2971	37.8314	8.53689e-10	1.32968e-08	4.89e-09	6.85e-07
362568	k__Bacteria; p__Firmicutes; c__Clostridia; o__Clostridiales; f__Lachnospiraceae; g__Blautia; s__	0.00617682	0.587118	0.00082706	0.0959441	106.907	106.27	55.777	37.4467	2.31679e-11	1.59665e-08	2.19e-10	6.85e-07
312986	k__Bacteria; p__Firmicutes; c__Clostridia; o__Clostridiales; f__Lachnospiraceae; g__Blautia; s__	0.00453876	0.510733	0.000672323	0.0859814	106.998	106.981	45.574	35.284	7.86251e-10	3.59761e-08	4.67e-09	9.02e-07
518389	k__Bacteria; p__Firmicutes; c__Clostridia; o__Clostridiales; f__Lachnospiraceae; g__Blautia; s__	0.00524856	0.526306	0.000746619	0.0887535	106.858	106.306	49.4177	35.1646	2.03233e-10	3.81764e-08	1.6e-09	9.02e-07
570507	k__Bacteria; p__Firmicutes; c__Clostridia; o__Clostridiales; f__Lachnospiraceae; g__Blautia; s__	0.00205193	0.37449	0.00043123	0.0638684	108.12	109.068	22.6415	34.3802	6.07674e-06	4.91161e-08	1.42e-05	9.28e-07
186883	k__Bacteria; p__Firmicutes; c__Clostridia; o__Clostridiales; f__Lachnospiraceae; g__Blautia; s__	0.00549878	0.563647	0.000802317	0.0959013	106.692	106.407	46.9722	34.5434	4.82381e-10	4.84473e-08	3.14e-09	9.28e-07
185812	k__Bacteria; p__Firmicutes; c__Clostridia; o__Clostridiales; f__Lachnospiraceae; g__Blautia; s__	0.00410237	0.518315	0.00065928	0.0911453	106.92	107.375	38.7194	32.3384	9.73348e-09	1.12864e-07	4e-08	1.94e-06
3014078	k__Bacteria; p__Firmicutes; c__Clostridia; o__Clostridiales; f__Lachnospiraceae; g__Blautia; s__	0.00478348	0.560255	0.000766828	0.0997349	106.81	106.851	38.9127	31.5557	9.07503e-09	1.55272e-07	3.81e-08	2.45e-06
230741	k__Bacteria; p__Firmicutes; c__Clostridia; o__Clostridiales; f__Lachnospiraceae; g__Blautia; s__	0.00558393	0.50515	0.000787648	0.0926671	106.617	106.096	50.2592	29.7159	1.52968e-10	3.28019e-07	1.31e-09	4.43e-06
193302	k__Bacteria; p__Firmicutes; c__Clostridia; o__Clostridiales; f__Lachnospiraceae; g__Blautia; s__	0.00512138	0.528251	0.000727217	0.0967075	106.947	107.126	49.596	29.8374	1.90427e-10	3.07554e-07	1.56e-09	4.43e-06
1111294	k__Bacteria; p__Proteobacteria; c__Gammaproteobacteria; o__Enterobacteriales; f__Enterobacteriaceae; g__; s__	-0.0031173	-0.533983	0.00136099	0.0994835	106.184	104.075	5.24623	28.8107	0.0239702	4.87119e-07	0.0330683	6.14e-06
302683	k__Bacteria; p__Firmicutes; c__Clostridia; o__Clostridiales; f__Lachnospiraceae; g__Blautia; s__	0.00483172	0.482744	0.00071632	0.0908489	107.776	107.598	45.4977	28.2354	7.89856e-10	5.85544e-07	4.67e-09	6.92e-06
184561	k__Bacteria; p__Firmicutes; c__Clostridia; o__Clostridiales; f__Lachnospiraceae; g__Blautia; s__	0.00487825	0.489319	0.000707524	0.0929348	106.816	107.023	47.5386	27.7222	3.93322e-10	7.28136e-07	2.75e-09	8.1e-06
3768338	k__Bacteria; p__Firmicutes; c__Clostridia; o__Clostridiales; f__Lachnospiraceae; g__Blautia; s__	0.00497364	0.499581	0.000822452	0.0963431	107.368	106.792	36.5703	26.8887	2.17767e-08	1.02931e-06	7.92e-08	1.08e-05
191999	k__Bacteria; p__Firmicutes; c__Clostridia; o__Clostridiales; f__Lachnospiraceae	-0.000673866	-0.307609	0.000749106	0.0598227	106.308	104.405	0.809209	26.4403	0.370387	1.2769e-06	0.406995	1.27e-05
193484	k__Bacteria; p__Firmicutes; c__Clostridia; o__Clostridiales; f__; g__; s__	0.00517518	0.370421	0.000567896	0.0727499	105.285	105.38	83.045	25.9255	5.85477e-15	1.56125e-06	1.56e-13	1.41e-05
532203	k__Bacteria; p__Firmicutes; c__Clostridia; o__Clostridiales; f__Lachnospiraceae; g__Blautia; s__	0.00472136	0.474433	0.000704406	0.093111	107.665	107.551	44.9249	25.9626	9.73609e-10	1.49789e-06	5.27e-09	1.41e-05
339948	k__Bacteria; p__Firmicutes; c__Clostridia; o__Clostridiales; f__Lachnospiraceae; g__Blautia; s__	0.00521341	0.450447	0.000744671	0.089188	106.532	106.103	49.0134	25.5079	2.36556e-10	1.84193e-06	1.79e-09	1.58e-05
192937	k__Bacteria; p__Firmicutes; c__Clostridia; o__Clostridiales; f__Lachnospiraceae; g__Blautia; s__	0.00501967	0.453914	0.00073441	0.0903398	106.756	106.512	46.7169	25.2458	5.27039e-10	2.04563e-06	3.32e-09	1.68e-05
199147	k__Bacteria; p__Firmicutes; c__Clostridia; o__Clostridiales; f__Lachnospiraceae; g__Blautia; s__	0.00458897	0.452574	0.000684486	0.0905879	107.295	107.691	44.9471	24.9597	9.7614e-10	2.27645e-06	5.27e-09	1.79e-05
365385	k__Bacteria; p__Actinobacteria; c__Actinobacteria; o__Bifidobacteriales; f__Bifidobacteriaceae; g__Bifidobacterium; s__	-0.00395099	-0.523142	0.00110473	0.105876	105.51	104.705	12.7908	24.4143	0.000527337	2.95985e-06	0.000922839	1.88e-05
968954	k__Bacteria; p__Firmicutes; c__Bacilli; o__Lactobacillales; f__Streptococcaceae; g__Streptococcus; s__	0.00142886	-0.39633	0.000785639	0.0800691	106.488	106.038	3.30776	24.501	0.0717637	2.81208e-06	0.085844	1.88e-05
1107243	k__Bacteria; p__Proteobacteria; c__Alphaproteobacteria; o__Rhizobiales; f__Rhizobiaceae; g__Rhizobium; s__leguminosarum	-0.00324987	-0.333326	0.00083622	0.0670279	106.982	105.403	15.104	24.7302	0.000176748	2.57165e-06	0.000327504	1.88e-05
176704	k__Bacteria; p__Firmicutes; c__Clostridia; o__Clostridiales; f__Lachnospiraceae; g__[Ruminococcus]; s__gnavus	-0.000996877	-0.301484	0.000729694	0.060748	106.641	104.826	1.86639	24.6301	0.174764	2.69956e-06	0.200184	1.88e-05
174624	k__Bacteria; p__Firmicutes; c__Clostridia; o__Clostridiales; f__Lachnospiraceae; g__Blautia; s__	0.00399095	0.432065	0.0006463	0.0874263	106.829	107.222	38.1315	24.4239	1.21718e-08	2.86808e-06	4.79e-08	1.88e-05
3924208	k__Bacteria; p__Firmicutes; c__Clostridia; o__Clostridiales; f__Lachnospiraceae; g__Blautia; s__	0.00401067	0.445086	0.000663176	0.0904262	107.712	108.009	36.5743	24.227	2.15895e-08	3.09145e-06	7.92e-08	1.88e-05
196942	k__Bacteria; p__Firmicutes; c__Clostridia; o__Clostridiales; f__Lachnospiraceae; g__; s__	0.00453717	0.460858	0.000700131	0.0934329	106.393	106.564	41.9964	24.3296	2.92136e-09	3.00577e-06	1.42e-08	1.88e-05
198059	k__Bacteria; p__Firmicutes; c__Clostridia; o__Clostridiales; f__Lachnospiraceae; g__Blautia; s__	0.00400456	0.496822	0.000620772	0.101368	107.056	109.34	41.6145	24.0217	3.30423e-09	3.32745e-06	1.56e-08	1.97e-05
822770	k__Bacteria; p__Actinobacteria; c__Actinobacteria; o__Bifidobacteriales; f__Bifidobacteriaceae; g__Bifidobacterium; s__	0.000548128	-0.476402	0.000680171	0.0998834	104.006	105.702	0.649423	22.7489	0.422158	5.93792e-06	0.458551	3.38e-05
4481861	k__Bacteria; p__Actinobacteria; c__Actinobacteria; o__Bifidobacteriales; f__Bifidobacteriaceae; g__Bifidobacterium; s__	-0.000576522	-0.363274	0.000330859	0.0765105	106.475	112.695	3.0363	22.5438	0.0843084	6.08544e-06	0.0989707	3.38e-05
309391	k__Bacteria; p__Firmicutes; c__Clostridia; o__Clostridiales; f__Lachnospiraceae; g__Blautia; s__	0.00366655	0.416894	0.000456605	0.0887814	103.537	107.144	64.4812	22.0499	1.62198e-12	7.9115e-06	2.04e-11	4.27e-05
363348	k__Bacteria; p__Firmicutes; c__Clostridia; o__Clostridiales; f__Lachnospiraceae; g__Blautia; s__	0.00211778	0.308012	0.000421623	0.0659402	107.941	109.207	25.2297	21.819	2.02649e-06	8.58637e-06	5.25e-06	4.51e-05
367790	k__Bacteria; p__Firmicutes; c__Clostridia; o__Clostridiales; f__Lachnospiraceae; g__Blautia; s__	0.00289118	0.326745	0.000454229	0.0709351	107.83	109.386	40.5137	21.2176	4.87098e-09	1.11398e-05	2.14e-08	5.69e-05
3528448	k__Bacteria; p__Actinobacteria; c__Actinobacteria; o__Bifidobacteriales; f__Bifidobacteriaceae; g__Bifidobacterium; s__	-0.00225843	-0.376181	0.000630842	0.082623	107.394	108.22	12.8165	20.7297	0.000517385	1.392e-05	0.000913885	6.79e-05
77514	k__Bacteria; p__Firmicutes; c__Clostridia; o__Clostridiales; f__Lachnospiraceae; g__Blautia; s__	0.0039548	0.41307	0.000603893	0.0907773	107.59	108.759	42.8873	20.7058	2.0431e-09	1.40061e-05	1.04e-08	6.79e-05
190980	k__Bacteria; p__Firmicutes; c__Clostridia; o__Clostridiales; f__; g__; s__	0.00291097	0.315232	0.000454465	0.0700647	107.733	108.79	41.0275	20.2424	4.03489e-09	1.71651e-05	1.86e-08	8.11e-05
68845	k__Bacteria; p__Firmicutes; c__Clostridia; o__Clostridiales; f__Lachnospiraceae; g__Blautia; s__	0.00485908	0.439169	0.000707277	0.0977906	107.155	107.579	47.1986	20.1683	4.38872e-10	1.78994e-05	2.96e-09	8.25e-05
193744	k__Bacteria; p__Firmicutes; c__Clostridia; o__Clostridiales; f__Lachnospiraceae; g__Blautia; s__	0.00477118	0.393616	0.000691467	0.0878406	107.165	106.966	47.6112	20.0796	3.79179e-10	1.87001e-05	2.75e-09	8.42e-05
186896	k__Bacteria; p__Firmicutes; c__Clostridia; o__Clostridiales; f__Lachnospiraceae; g__Blautia; s__	0.00668947	0.342726	0.000709037	0.0777802	104.038	103.454	89.0114	19.4158	1.22991e-15	2.57357e-05	5.04e-14	0.000113117
659361	k__Bacteria; p__Firmicutes; c__Clostridia; o__Clostridiales; f__Lachnospiraceae; g__Dorea; s__	0.00350216	-0.349992	0.000854329	0.0801633	106.971	105.843	16.8044	19.0618	8.09354e-05	2.95643e-05	0.000154513	0.000126992
New.CleanUp.ReferenceOTU1267548	k__Bacteria; p__Firmicutes; c__Clostridia; o__Clostridiales; f__Clostridiaceae; g__; s__	0.00409195	0.477493	0.00123001	0.115046	105.555	104.336	11.0674	17.2262	0.0012097	6.79083e-05	0.00205975	0.000285215
262095	k__Bacteria; p__Firmicutes; c__Erysipelotrichi; o__Erysipelotrichales; f__Erysipelotrichaceae; g__; s__	-0.000314952	-0.304032	0.00120398	0.0735766	106.041	103.772	0.068431	17.0749	0.794143	7.29634e-05	0.815722	0.000299785
1083194	k__Bacteria; p__Firmicutes; c__Bacilli; o__Lactobacillales; f__Streptococcaceae; g__Streptococcus; s__	-1.11687e-05	-0.361859	0.000755182	0.0911055	106.941	106.929	0.000218726	15.7757	0.988228	0.000129623	0.988228	0.00052125
3376513	k__Bacteria; p__Firmicutes; c__Clostridia; o__Clostridiales; f__Lachnospiraceae; g__[Ruminococcus]; s__gnavus	-0.002079	-0.241618	0.00076772	0.0610246	106.556	104.65	7.3334	15.6764	0.00788661	0.00013729	0.0119246	0.00054058
New.ReferenceOTU2206	k__Bacteria; p__Actinobacteria; c__Actinobacteria; o__Bifidobacteriales; f__Bifidobacteriaceae; g__Bifidobacterium; s__	0.00459107	-0.1926	0.000770549	0.0488044	105.423	103.341	35.4999	15.5738	3.41544e-08	0.000144922	1.15e-07	0.000558986
New.ReferenceOTU1550	k__Bacteria; p__Firmicutes; c__Clostridia; o__Clostridiales; f__Lachnospiraceae; g__Blautia; s__	0.00234958	0.264679	0.000419519	0.067666	107.741	109.249	31.3674	15.3002	1.64955e-07	0.000159658	5.03e-07	0.000603506
New.ReferenceOTU2021	k__Bacteria; p__Firmicutes; c__Clostridia; o__Clostridiales; f__Lachnospiraceae; g__; s__	-0.00153232	-0.221028	0.000662475	0.0573843	106.368	104.858	5.35004	14.8357	0.0226459	0.000202209	0.0314711	0.000749364
4024559	k__Bacteria; p__Proteobacteria; c__Gammaproteobacteria; o__Enterobacteriales; f__Enterobacteriaceae; g__; s__	-0.00152315	-0.260306	0.000595778	0.0684447	104.975	104.302	6.5361	14.464	0.012001	0.000240977	0.0174477	0.000875859
334459	k__Bacteria; p__Proteobacteria; c__Gammaproteobacteria; o__Enterobacteriales; f__Enterobacteriaceae; g__; s__	-0.00274999	-0.379869	0.000860843	0.100227	105.049	104.625	10.205	14.3649	0.00184933	0.000252009	0.00309313	0.000898675
667570	k__Bacteria; p__Proteobacteria; c__Gammaproteobacteria; o__Enterobacteriales; f__Enterobacteriaceae; g__; s__	-0.00162956	-0.281534	0.000644073	0.076423	104.89	104.199	6.40132	13.571	0.0128897	0.000366284	0.018317	0.00128199
69933	k__Bacteria; p__Actinobacteria; c__Actinobacteria; o__Bifidobacteriales; f__Bifidobacteriaceae; g__Bifidobacterium; s__	0.00066257	-0.209869	0.000355568	0.0572294	105.513	108.009	3.4723	13.4481	0.0651852	0.00038236	0.0798615	0.00131393
555945	k__Bacteria; p__Firmicutes; c__Clostridia; o__Clostridiales; f__; g__; s__	0.00629191	0.475971	0.00105717	0.130716	105.619	105.993	35.4219	13.2589	3.50544e-08	0.000421442	1.16e-07	0.00142237
New.ReferenceOTU1127	k__Bacteria; p__Firmicutes; c__Clostridia; o__Clostridiales; f__Lachnospiraceae; g__[Ruminococcus]; s__gnavus	-0.00135062	-0.249293	0.00079886	0.0693094	106.296	104.718	2.85842	12.9371	0.0938269	0.000493345	0.108793	0.00163583
470382	k__Bacteria; p__Firmicutes; c__Clostridia; o__Clostridiales; f__Lachnospiraceae; g__Coprococcus; s__	0.00329266	0.328717	0.00129839	0.0929307	105.587	103.663	6.43111	12.512	0.0126778	0.000606356	0.0181523	0.00197589
New.ReferenceOTU251	k__Bacteria; p__Firmicutes; c__Clostridia; o__Clostridiales; f__Lachnospiraceae; g__[Ruminococcus]; s__gnavus	-0.0011496	-0.255438	0.000678644	0.0737237	106.2	105.568	2.86949	12.0049	0.0932042	0.000768115	0.108738	0.00246057
231787	k__Bacteria; p__Proteobacteria; c__Gammaproteobacteria; o__Enterobacteriales; f__Enterobacteriaceae; g__; s__	-0.00175103	-0.241976	0.000684232	0.0699496	105.288	103.937	6.54907	11.9667	0.0119147	0.000786579	0.0174477	0.00247773
New.ReferenceOTU3886	k__Bacteria; p__Firmicutes; c__Clostridia; o__Clostridiales; f__Lachnospiraceae; g__[Ruminococcus]; s__gnavus	-0.0013673	-0.190479	0.000637065	0.0552232	106.702	105.068	4.6064	11.8973	0.034119	0.000810253	0.0444724	0.00251045
4111715	k__Bacteria; p__Proteobacteria; c__Gammaproteobacteria; o__Enterobacteriales; f__Enterobacteriaceae; g__; s__	-0.0016566	-0.199695	0.000616811	0.0580418	106.475	104.869	7.21324	11.8373	0.00839649	0.00083457	0.0125947	0.00254409
3715618	k__Bacteria; p__Firmicutes; c__Clostridia; o__Clostridiales; f__Lachnospiraceae; g__[Ruminococcus]; s__gnavus	-0.00190892	-0.224081	0.000808175	0.0652788	106.351	104.538	5.57912	11.7833	0.0199952	0.000857518	0.0279933	0.00257255
591635	k__Bacteria; p__Firmicutes; c__Clostridia; o__Clostridiales; f__Ruminococcaceae; g__Ruminococcus; s__	0.00320992	-0.237182	0.000620245	0.0698534	107.535	107.34	26.7832	11.5289	1.06529e-06	0.000961455	2.92e-06	0.0028393
514523	k__Bacteria; p__Firmicutes; c__Clostridia; o__Clostridiales; f__Ruminococcaceae; g__; s__	0.00443217	-0.17651	0.000853388	0.0533374	106.624	104.173	26.9737	10.9516	9.9597e-07	0.00128504	2.81e-06	0.00373651
566243	k__Bacteria; p__Proteobacteria; c__Gammaproteobacteria; o__Enterobacteriales; f__Enterobacteriaceae; g__; s__	-0.00188873	-0.224987	0.000604386	0.0689909	105.779	105.077	9.76588	10.6349	0.00229492	0.00149663	0.00372483	0.0042858
New.ReferenceOTU390	k__Bacteria; p__Firmicutes; c__Clostridia; o__Clostridiales; f__Lachnospiraceae; g__[Ruminococcus]; s__gnavus	-0.00176796	-0.174455	0.000693522	0.0545638	105.913	104.172	6.49869	10.2225	0.0122276	0.0018375	0.0176414	0.00510717
551822	k__Bacteria; p__Firmicutes; c__Clostridia; o__Clostridiales; f__Clostridiaceae	0.00327584	0.343021	0.000685122	0.106956	95.4712	97.2105	22.8618	10.2857	6.31442e-06	0.00181544	1.46e-05	0.00510717
183604	k__Bacteria; p__Firmicutes; c__Clostridia; o__Clostridiales; f__Lachnospiraceae; g__Blautia; s__	0.00468719	0.231693	0.000544357	0.0732385	104.238	104.574	74.1408	10.008	8.25454e-14	0.00204088	1.95e-12	0.00559024
New.ReferenceOTU3135	k__Bacteria; p__Firmicutes; c__Clostridia; o__Clostridiales; f__Lachnospiraceae; g__; s__	-0.00164919	-0.16423	0.00060022	0.0521687	106.342	104.775	7.5495	9.9103	0.0070525	0.00214109	0.0107494	0.00578094
1654474	k__Bacteria; p__Firmicutes; c__Clostridia; o__Clostridiales; f__Lachnospiraceae; g__; s__	-0.00165546	-0.219141	0.000753291	0.0711343	104.915	103.718	4.82963	9.4905	0.0301732	0.00264463	0.0398793	0.00703992
997439	k__Bacteria; p__Actinobacteria; c__Actinobacteria; o__Bifidobacteriales; f__Bifidobacteriaceae; g__Bifidobacterium; s__	-0.00388937	-0.204315	0.000910679	0.0667241	105.095	103.304	18.2401	9.3764	4.28514e-05	0.00280221	8.62e-05	0.00735581
332929	k__Bacteria; p__Firmicutes; c__Clostridia; o__Clostridiales; f__Lachnospiraceae	0.00327998	0.202594	0.000391618	0.0666255	106.518	108.873	70.148	9.24643	2.3949e-13	0.0029562	3.77e-12	0.00765371
4347159	k__Bacteria; p__Actinobacteria; c__Actinobacteria; o__Bifidobacteriales; f__Bifidobacteriaceae; g__Bifidobacterium; s__adolescentis	-0.0012217	-0.156064	0.00025031	0.0518076	106.078	110.88	23.8216	9.07439	3.74591e-06	0.00321161	9.19e-06	0.00820261
New.ReferenceOTU3623	k__Bacteria; p__Actinobacteria; c__Actinobacteria; o__Bifidobacteriales; f__Bifidobacteriaceae; g__Bifidobacterium	0.00279421	-0.143209	0.000696268	0.0483431	106.269	104.285	16.1052	8.77552	0.000111809	0.00378173	0.00021132	0.00952996
342427	k__Bacteria; p__Firmicutes; c__Clostridia; o__Clostridiales; f__Veillonellaceae; g__Veillonella; s__dispar	-0.00103893	-0.184749	0.000849959	0.0637575	106.528	104.863	1.4941	8.39657	0.224279	0.00457766	0.252314	0.0113839
72820	k__Bacteria; p__Actinobacteria; c__Actinobacteria; o__Bifidobacteriales; f__Bifidobacteriaceae; g__Bifidobacterium; s__	-0.00371995	-0.239326	0.000754045	0.0831469	104.384	104.219	24.3377	8.28487	3.06772e-06	0.0048511	7.73e-06	0.0119073
581079	k__Bacteria; p__Firmicutes; c__Clostridia; o__Clostridiales; f__Ruminococcaceae; g__Oscillospira; s__	0.00266702	-0.178598	0.000605826	0.0627332	105.766	105.359	19.3801	8.10506	2.56907e-05	0.00530715	5.4e-05	0.0126968
606927	k__Bacteria; p__Firmicutes; c__Clostridia; o__Clostridiales; f__Peptostreptococcaceae; g__; s__	-0.000410911	0.23697	0.000909971	0.0831344	105.451	103.91	0.203911	8.12504	0.65251	0.00526611	0.688963	0.0126968
191919	k__Bacteria; p__Firmicutes; c__Clostridia; o__Clostridiales; f__Lachnospiraceae; g__Blautia; s__	0.00635159	0.205438	0.000750274	0.0725726	105.632	104.445	71.6681	8.01335	1.58828e-13	0.00557071	3e-12	0.0131608
289709	k__Bacteria; p__Proteobacteria; c__Gammaproteobacteria; o__Enterobacteriales; f__Enterobacteriaceae; g__; s__	-0.00152265	-0.236651	0.000672245	0.084392	105.195	104.889	5.13034	7.86349	0.0255605	0.00601154	0.0347549	0.0140269
345362	k__Bacteria; p__Proteobacteria; c__Gammaproteobacteria; o__Enterobacteriales; f__Enterobacteriaceae; g__; s__	-0.00187821	-0.177142	0.000647039	0.0633623	105.313	103.858	8.42615	7.81593	0.00450568	0.00617049	0.00709644	0.0142222
145801	k__Bacteria; p__Firmicutes; c__Erysipelotrichi; o__Erysipelotrichales; f__Erysipelotrichaceae; g__; s__	-0.00137175	-0.199655	0.000781614	0.071629	105.089	103.864	3.08009	7.76932	0.0821704	0.00632009	0.0970638	0.0143915
628226	k__Bacteria; p__Firmicutes; c__Clostridia; o__Clostridiales; f__Clostridiaceae; g__; s__	0.00498657	0.336018	0.000990457	0.121617	100.478	100.674	25.3473	7.63373	2.10908e-06	0.00681182	5.39e-06	0.0153266
New.ReferenceOTU2535	k__Bacteria; p__Firmicutes; c__Clostridia; o__Clostridiales; f__Lachnospiraceae; g__[Ruminococcus]; s__gnavus	-0.00136057	-0.172195	0.000647936	0.062775	106.417	105.334	4.40938	7.52433	0.0381058	0.0071555	0.0489932	0.0159105
1142029	k__Bacteria; p__Actinobacteria; c__Actinobacteria; o__Bifidobacteriales; f__Bifidobacteriaceae; g__Bifidobacterium; s__	-0.00377228	-0.22535	0.000857962	0.0823022	104.058	103.145	19.3318	7.49709	2.65834e-05	0.00728079	5.52e-05	0.0160008
787709	k__Bacteria; p__Actinobacteria; c__Actinobacteria; o__Actinomycetales; f__Actinomycetaceae; g__Actinomyces; s__	-0.000805137	-0.193488	0.000408204	0.071982	106.068	109.434	3.89031	7.22535	0.0511686	0.00831144	0.0640455	0.0180559
813479	k__Bacteria; p__Actinobacteria; c__Actinobacteria; o__Bifidobacteriales; f__Bifidobacteriaceae; g__Bifidobacterium; s__	-0.00453284	-0.209931	0.000921889	0.0794382	103.926	102.631	24.1759	6.98381	3.30067e-06	0.00951349	8.21e-06	0.0204324
4333897	k__Bacteria; p__Proteobacteria; c__Gammaproteobacteria; o__Enterobacteriales; f__Enterobacteriaceae; g__; s__	-0.00204035	-0.182616	0.000653172	0.0710197	105.453	104.269	9.75782	6.61181	0.00230585	0.0115405	0.00372483	0.0245073
New.ReferenceOTU3950	k__Bacteria; p__Firmicutes; c__Clostridia; o__Clostridiales; f__Lachnospiraceae	-0.00123007	-0.156464	0.0006672	0.061047	106.341	104.988	3.39895	6.56905	0.0680224	0.0117938	0.0818868	0.024767
235262	k__Bacteria; p__Actinobacteria; c__Actinobacteria; o__Bifidobacteriales; f__Bifidobacteriaceae; g__Bifidobacterium; s__	-0.00435475	-0.240237	0.00104648	0.0942899	104.891	103.756	17.3166	6.49158	6.49667e-05	0.0123043	0.000126585	0.0255551
New.ReferenceOTU2357	k__Bacteria; p__Firmicutes; c__Clostridia; o__Clostridiales; f__Lachnospiraceae; g__Blautia; s__	0.00310575	0.225164	0.000696076	0.0890888	107.19	107.052	19.9076	6.38781	2.01366e-05	0.0129516	4.37e-05	0.026607
132041	k__Bacteria; p__Actinobacteria; c__Actinobacteria; o__Bifidobacteriales; f__Bifidobacteriaceae; g__Bifidobacterium; s__	-0.00208313	-0.166257	0.000399124	0.0668719	98.9583	101.704	27.2406	6.18117	9.91801e-07	0.0145403	2.81e-06	0.0295495
370225	k__Bacteria; p__Actinobacteria; c__Actinobacteria; o__Bifidobacteriales; f__Bifidobacteriaceae; g__Bifidobacterium; s__adolescentis	-0.00421217	-0.185839	0.000823735	0.0750364	104.123	102.902	26.1479	6.13384	1.44606e-06	0.0148917	3.9e-06	0.0299418
New.ReferenceOTU2149	k__Bacteria; p__Firmicutes; c__Clostridia; o__Clostridiales; f__Lachnospiraceae; g__[Ruminococcus]; s__gnavus	-0.000619649	-0.136209	0.000584788	0.0553245	105.417	104.084	1.12278	6.06146	0.291743	0.0154586	0.324349	0.0307545
246961	k__Bacteria; p__Proteobacteria; c__Alphaproteobacteria; o__Rhizobiales; f__Hyphomicrobiaceae; g__Parvibaculum; s__	0.00118539	-0.180856	0.000562226	0.0750233	105.529	106.39	4.44533	5.81128	0.037364	0.0176384	0.0483684	0.0347256
369429	k__Bacteria; p__Firmicutes; c__Clostridia; o__Clostridiales; f__Lachnospiraceae; g__[Ruminococcus]; s__	0.00694182	-0.143436	0.00121469	0.0601521	106.024	103.569	32.6601	5.68609	1.0177e-07	0.0189194	3.15e-07	0.0368635
New.ReferenceOTU2046	k__Bacteria; p__Firmicutes; c__Clostridia; o__Clostridiales; f__Lachnospiraceae; g__[Ruminococcus]; s__gnavus	-0.00123802	-0.15607	0.000700837	0.0658562	106.312	105.026	3.12046	5.61621	0.0801854	0.0196208	0.0953147	0.03784
369227	k__Bacteria; p__Firmicutes; c__Clostridia; o__Clostridiales; f__Lachnospiraceae; g__[Ruminococcus]; s__gnavus	0.00219599	-0.151335	0.000993015	0.064613	106.529	104.33	4.89047	5.48577	0.0291416	0.0210704	0.0387871	0.0402253
New.ReferenceOTU1548	k__Bacteria; p__Firmicutes; c__Clostridia; o__Clostridiales; f__Lachnospiraceae; g__[Ruminococcus]; s__gnavus	-0.00150379	-0.133584	0.000635466	0.057152	106.051	104.679	5.6	5.46322	0.0197756	0.0213234	0.0278924	0.0403013
370287	k__Bacteria; p__Firmicutes; c__Clostridia; o__Clostridiales; f__Ruminococcaceae; g__Faecalibacterium; s__prausnitzii	0.00416993	-0.10256	0.000762316	0.0441044	106.392	104.06	29.9218	5.40739	3.00578e-07	0.021992	8.88e-07	0.0411533
4426298	k__Bacteria; p__Actinobacteria; c__Actinobacteria; o__Bifidobacteriales; f__Bifidobacteriaceae; g__Bifidobacterium; s__	0.000172863	-0.190006	0.000458385	0.0876145	106.193	110.317	0.142214	4.70306	0.706843	0.0322564	0.734029	0.0597692
559527	k__Bacteria; p__Actinobacteria; c__Actinobacteria; o__Bifidobacteriales; f__Bifidobacteriaceae; g__Bifidobacterium; s__	-0.00333081	-0.137511	0.00120057	0.0640713	105.652	103.129	7.69707	4.60625	0.0065415	0.034201	0.0100516	0.0627571
309720	k__Bacteria; p__Firmicutes; c__Clostridia; o__Clostridiales; f__Ruminococcaceae; g__; s__	0.00675637	-0.114349	0.000815895	0.0535073	104.561	102.641	68.5738	4.56704	4.32647e-13	0.0349683	6.29e-12	0.0635482
922761	k__Bacteria; p__Proteobacteria; c__Gammaproteobacteria; o__Enterobacteriales; f__Enterobacteriaceae; g__; s__	-0.00518152	-0.246668	0.001257	0.117158	107.023	105.761	16.992	4.43283	7.42956e-05	0.0376217	0.000143284	0.0677191
New.ReferenceOTU145	k__Bacteria; p__Firmicutes; c__Clostridia; o__Clostridiales; f__Lachnospiraceae; g__[Ruminococcus]; s__gnavus	-0.00122841	-0.149018	0.000660052	0.0730131	106.308	105.739	3.46365	4.16558	0.0654948	0.0437441	0.0798615	0.0779965
339532	k__Bacteria; p__Actinobacteria; c__Actinobacteria; o__Bifidobacteriales; f__Bifidobacteriaceae; g__Bifidobacterium; s__	0.00246557	-0.133177	0.000865001	0.0655854	105.657	103.922	8.12457	4.1233	0.00525183	0.0448503	0.00813602	0.0792215
New.ReferenceOTU1818	k__Bacteria; p__Proteobacteria; c__Gammaproteobacteria; o__Enterobacteriales; f__Enterobacteriaceae; g__; s__	-0.00140419	-0.145999	0.000652198	0.0721482	105.565	104.753	4.63546	4.09493	0.0335947	0.0455582	0.0440931	0.0797268
813945	k__Bacteria; p__Proteobacteria; c__Gammaproteobacteria; o__Pseudomonadales; f__Pseudomonadaceae; g__Pseudomonas; s__	0.000123329	-0.160322	0.000621065	0.0801344	106.379	106.952	0.0394324	4.00267	0.842973	0.047962	0.8612	0.0831635
186687	k__Bacteria; p__Firmicutes; c__Clostridia; o__Clostridiales; f__Lachnospiraceae; g__; s__	0.00458059	-0.114011	0.000555191	0.0580562	105.872	105.451	68.0705	3.85649	4.69767e-13	0.0521863	6.34e-12	0.0892137
967427	k__Bacteria; p__Firmicutes; c__Bacilli; o__Lactobacillales; f__Streptococcaceae; g__Streptococcus; s__	0.00167449	-0.138397	0.000446901	0.0705534	105.274	107.491	14.0392	3.84786	0.000292634	0.0523954	0.000526741	0.0892137
585419	k__Bacteria; p__Firmicutes; c__Clostridia; o__Clostridiales; f__Veillonellaceae; g__Veillonella; s__dispar	-0.00112449	-0.147121	0.000858343	0.075682	106.479	105.282	1.71628	3.77887	0.192992	0.0545725	0.218417	0.0920912
4426874	k__Bacteria; p__Firmicutes; c__Clostridia; o__Clostridiales; f__Lachnospiraceae; g__; s__	0.000453954	-0.127729	0.000496095	0.0665779	105.329	106.099	0.837328	3.68058	0.362252	0.0577373	0.400384	0.0961972
New.ReferenceOTU4496	k__Bacteria; p__Firmicutes; c__Bacilli; o__Turicibacterales; f__Turicibacteraceae; g__Turicibacter; s__	0.00304735	0.172098	0.000917558	0.0897512	101.039	100.169	11.0301	3.67679	0.00124841	0.0580237	0.00210669	0.0961972
825808	k__Bacteria; p__Actinobacteria; c__Actinobacteria; o__Bifidobacteriales; f__Bifidobacteriaceae; g__Bifidobacterium; s__	0.000382253	0.137971	0.000589496	0.0722955	104.213	104.185	0.420474	3.6421	0.518127	0.0590883	0.553254	0.0971103
182428	k__Bacteria; p__Firmicutes; c__Clostridia; o__Clostridiales; f__Lachnospiraceae; g__[Ruminococcus]; s__	0.00113712	0.10288	0.000394395	0.0555193	101.603	102.823	8.31292	3.43379	0.00480513	0.0667429	0.00750553	0.108745
824876	k__Bacteria; p__Actinobacteria; c__Actinobacteria; o__Bifidobacteriales; f__Bifidobacteriaceae; g__Bifidobacterium; s__	-0.000530096	0.12204	0.000240163	0.0672875	210.002	209.558	4.8719	3.28956	0.0283803	0.0711521	0.0380417	0.11462
4296793	k__Bacteria; p__Proteobacteria; c__Alphaproteobacteria; o__Rhizobiales; f__Hyphomicrobiaceae; g__Rhodoplanes; s__	-0.000295778	-0.145072	0.000522132	0.0798529	106.681	108.477	0.3209	3.30055	0.572257	0.0720179	0.607621	0.11462
New.ReferenceOTU2576	k__Bacteria; p__Firmicutes; c__Clostridia; o__Clostridiales; f__Lachnospiraceae; g__[Ruminococcus]; s__gnavus	-0.00116936	-0.103374	0.00063382	0.056911	106.212	104.649	3.40378	3.29939	0.0678334	0.0721683	0.0818868	0.11462
813217	k__Bacteria; p__Proteobacteria; c__Gammaproteobacteria; o__Enterobacteriales; f__Enterobacteriaceae; g__; s__	-0.00369893	-0.147155	0.000855268	0.0842138	107.3	106.308	18.7045	3.05338	3.43074e-05	0.083457	6.97e-05	0.131445
New.ReferenceOTU1428	k__Bacteria; p__Firmicutes; c__Bacilli; o__Lactobacillales; f__Streptococcaceae; g__Streptococcus; s__	0.00406193	0.107511	0.000508922	0.0632514	105.378	105.773	63.7034	2.88912	1.88618e-12	0.0921188	2.23e-11	0.143888
553611	k__Bacteria; p__Actinobacteria; c__Actinobacteria; o__Bifidobacteriales; f__Bifidobacteriaceae; g__Bifidobacterium; s__	0.000919322	-0.108184	0.00127062	0.0645459	106.511	103.537	0.523488	2.80926	0.470944	0.0967389	0.505729	0.149866
192958	k__Bacteria; p__Firmicutes; c__Clostridia; o__Clostridiales; f__Lachnospiraceae; g__Coprococcus; s__	0.00450476	-0.131021	0.000532993	0.0787506	105.09	107.248	71.4331	2.76806	1.76014e-13	0.099082	3.02e-12	0.152248
584241	k__Bacteria; p__Firmicutes; c__Bacilli; o__Lactobacillales; f__Enterococcaceae; g__Enterococcus; s__	-0.00358634	-0.12367	0.00114823	0.075301	106.667	104.297	9.75537	2.69729	0.00230232	0.103531	0.00372483	0.157447
New.ReferenceOTU1976	k__Bacteria; p__Actinobacteria; c__Actinobacteria; o__Bifidobacteriales; f__Bifidobacteriaceae; g__Bifidobacterium; s__adolescentis	-0.00147435	-0.103868	0.00031377	0.0633627	101.157	105.692	22.079	2.68718	8.2703e-06	0.104132	1.86e-05	0.157447
1111582	k__Bacteria; p__Firmicutes; c__Bacilli; o__Lactobacillales; f__Enterococcaceae; g__Enterococcus; s__	-0.00484347	-0.149473	0.00125346	0.0916634	106.993	104.544	14.9312	2.6591	0.000191499	0.105968	0.000351391	0.158952
4306836	k__Bacteria; p__Firmicutes; c__Bacilli; o__Lactobacillales; f__Streptococcaceae; g__Streptococcus; s__	0.00122822	-0.103121	0.000418417	0.0637103	104.413	106.398	8.61651	2.61983	0.00409745	0.108497	0.00656286	0.161463
514940	k__Bacteria; p__Firmicutes; c__Clostridia; o__Clostridiales; f__Ruminococcaceae; g__Faecalibacterium; s__prausnitzii	0.00541752	-0.102535	0.000978512	0.0638779	106.411	104.347	30.6527	2.5766	2.24127e-07	0.111477	6.72e-07	0.164602
681370	k__Bacteria; p__Actinobacteria; c__Actinobacteria; o__Bifidobacteriales; f__Bifidobacteriaceae; g__Bifidobacterium; s__adolescentis	-0.0026014	-0.125201	0.000511958	0.0785278	106.199	108.285	25.8195	2.54196	1.61564e-06	0.113772	4.24e-06	0.166689
New.ReferenceOTU2274	k__Bacteria; p__Firmicutes; c__Clostridia; o__Clostridiales; f__Lachnospiraceae; g__[Ruminococcus]; s__gnavus	-0.000934929	-0.104759	0.000679174	0.0681781	106.192	105.229	1.89494	2.361	0.171541	0.127404	0.197691	0.183998
579608	k__Bacteria; p__Firmicutes; c__Bacilli; o__Lactobacillales; f__Streptococcaceae; g__Streptococcus; s__	0.00677215	-0.13151	0.00105604	0.0856054	104.964	103.481	41.124	2.36002	4.17603e-09	0.127533	1.88e-08	0.183998
579851	k__Bacteria; p__Firmicutes; c__Erysipelotrichi; o__Erysipelotrichales; f__Erysipelotrichaceae; g__[Eubacterium]; s__dolichum	0.00597217	-0.115368	0.000950401	0.0758815	104.626	103.055	39.4867	2.31154	7.71299e-09	0.131479	3.31e-08	0.188254
New.ReferenceOTU3870	k__Bacteria; p__Actinobacteria; c__Actinobacteria; o__Bifidobacteriales; f__Bifidobacteriaceae; g__Bifidobacterium; s__adolescentis	-0.00257187	-0.101344	0.000391292	0.0671949	102.685	105.739	43.2013	2.2747	2.08889e-09	0.134483	1.04e-08	0.191107
294224	k__Bacteria; p__Firmicutes; c__Clostridia; o__Clostridiales; f__Lachnospiraceae; g__; s__	0.00381638	-0.114348	0.000485431	0.077078	104.865	107.267	61.8086	2.20087	3.53196e-12	0.140865	3.93e-11	0.198683
New.ReferenceOTU88	k__Bacteria; p__Firmicutes; c__Clostridia; o__Clostridiales; f__Lachnospiraceae; g__[Ruminococcus]; s__gnavus	-0.00126816	-0.0784369	0.000562823	0.05369	106.662	105.472	5.077	2.13429	0.0262911	0.14701	0.035493	0.205813
New.ReferenceOTU210	k__Bacteria; p__Actinobacteria; c__Coriobacteriia; o__Coriobacteriales; f__Coriobacteriaceae; g__Eggerthella; s__lenta	0.00215386	-0.109262	0.00083644	0.075561	106.132	104.764	6.63079	2.09095	0.0114003	0.151159	0.0168333	0.210067
584375	k__Bacteria; p__Actinobacteria; c__Actinobacteria; o__Bifidobacteriales; f__Bifidobacteriaceae; g__Bifidobacterium; s__	0.0010768	-0.103382	0.000956011	0.0733898	106.426	104.68	1.26865	1.98437	0.262554	0.161894	0.293625	0.223343
New.ReferenceOTU4401	k__Bacteria; p__Actinobacteria; c__Actinobacteria; o__Bifidobacteriales; f__Bifidobacteriaceae; g__Bifidobacterium; s__adolescentis	0.00224766	0.0937311	0.000505019	0.0677939	107.006	107.765	19.8083	1.91155	2.10675e-05	0.169649	4.52e-05	0.232346
583089	k__Bacteria; p__Firmicutes; c__Clostridia; o__Clostridiales; f__Lachnospiraceae; g__Blautia; s__	0.00544771	-0.0712926	0.000880454	0.0520787	105.968	103.322	38.2837	1.874	1.17184e-08	0.173987	4.71e-08	0.236572
369709	k__Bacteria; p__Firmicutes; c__Clostridia; o__Clostridiales; f__Lachnospiraceae; g__; s__	0.00411482	-0.102048	0.000564528	0.0761441	104.44	105.649	53.1288	1.79614	6.2114e-11	0.183055	5.59e-10	0.247124
197022	k__Bacteria; p__Firmicutes; c__Clostridia; o__Clostridiales; f__Lachnospiraceae; g__Coprococcus; s__	0.00820457	0.0876514	0.000799897	0.0657538	104.158	102.86	105.207	1.77695	1.76447e-17	0.185469	0	0.248607
New.ReferenceOTU2354	k__Bacteria; p__Actinobacteria; c__Actinobacteria; o__Bifidobacteriales; f__Bifidobacteriaceae; g__Bifidobacterium; s__adolescentis	-0.00265881	-0.0971555	0.000521766	0.0795323	103.324	105.388	25.9671	1.49227	1.57419e-06	0.22459	4.19e-06	0.298926
New.ReferenceOTU3595	k__Bacteria; p__Actinobacteria; c__Actinobacteria; o__Bifidobacteriales; f__Bifidobacteriaceae; g__Bifidobacterium; s__	-0.000226511	-0.0600485	0.000267619	0.0507579	104.503	108.814	0.716382	1.39958	0.399267	0.239372	0.436194	0.316373
178928	k__Bacteria; p__Firmicutes; c__Clostridia; o__Clostridiales; f__Lachnospiraceae; g__[Ruminococcus]; s__	0.00236777	-0.0757694	0.000456133	0.0679154	105.134	106.764	26.9462	1.24466	1.02684e-06	0.26708	2.85e-06	0.350542
525378	k__Bacteria; p__Firmicutes; c__Clostridia; o__Clostridiales; f__Lachnospiraceae; g__Blautia; s__	0.00331874	0.0708812	0.000541868	0.0639427	106.117	106.088	37.5111	1.2288	1.5634e-08	0.270147	6.01e-08	0.352123
New.CleanUp.ReferenceOTU1329468	k__Bacteria; p__Actinobacteria; c__Actinobacteria; o__Bifidobacteriales; f__Bifidobacteriaceae; g__Bifidobacterium; s__longum	-4.35332e-05	-0.0683083	0.000610811	0.0645156	104.32	103.023	0.00507956	1.12103	0.943318	0.292172	0.948336	0.378223
484304	k__Bacteria; p__Actinobacteria; c__Actinobacteria; o__Bifidobacteriales; f__Bifidobacteriaceae; g__Bifidobacterium; s__	0.00255336	-0.0692437	0.00133255	0.0676333	106.245	103.682	3.67159	1.04819	0.0580346	0.308308	0.0721614	0.396396
969805	k__Bacteria; p__Proteobacteria; c__Alphaproteobacteria; o__Rhizobiales; f__Rhizobiaceae; g__Agrobacterium; s__	0.00202263	-0.0839909	0.000445167	0.0836542	106.985	110.833	20.6437	1.00807	1.45979e-05	0.317554	3.21e-05	0.405524
516966	k__Bacteria; p__Firmicutes; c__Bacilli; o__Lactobacillales; f__Streptococcaceae; g__Streptococcus; s__	0.00171162	-0.0611279	0.000464564	0.0637221	107.053	108.098	13.5745	0.920235	0.000361506	0.339554	0.000644573	0.430709
963779	k__Bacteria; p__Proteobacteria; c__Alphaproteobacteria; o__Rhizobiales; f__Rhizobiaceae; g__Agrobacterium; s__	0.00144042	-0.0678858	0.000493718	0.07249	107.421	109.069	8.51177	0.877005	0.00429767	0.351092	0.0068257	0.442376
363400	k__Bacteria; p__Firmicutes; c__Clostridia; o__Clostridiales; f__Lachnospiraceae; g__; s__	0.00609336	0.0640654	0.00101361	0.0719385	106.199	104.269	36.1389	0.793093	2.6313e-08	0.375217	9.21e-08	0.469642
198928	k__Bacteria; p__Firmicutes; c__Clostridia; o__Clostridiales; f__Lachnospiraceae; g__[Ruminococcus]; s__	0.00618843	0.0771646	0.00102634	0.0942778	105.025	103.957	36.3563	0.669911	2.48206e-08	0.414955	8.85e-08	0.515963
136162	k__Bacteria; p__Proteobacteria; c__Alphaproteobacteria; o__Rhizobiales; f__Hyphomicrobiaceae; g__Rhodoplanes; s__	-0.000199457	-0.0772078	0.00050013	0.0953684	108.147	111.919	0.159051	0.655409	0.690818	0.419903	0.725359	0.518704
363794	k__Bacteria; p__Actinobacteria; c__Coriobacteriia; o__Coriobacteriales; f__Coriobacteriaceae; g__Collinsella; s__aerofaciens	-0.000337241	0.0494086	0.00124083	0.0627528	105.455	103.068	0.0738676	0.619923	0.786318	0.432883	0.812099	0.531265
349024	k__Bacteria; p__Firmicutes; c__Bacilli; o__Lactobacillales; f__Streptococcaceae; g__Streptococcus; s__	0.00157773	0.0556238	0.00118978	0.0763552	104.979	102.534	1.75847	0.530694	0.187694	0.467976	0.213699	0.570629
New.ReferenceOTU796	k__Bacteria; p__Firmicutes; c__Clostridia; o__Clostridiales; f__Lachnospiraceae; g__[Ruminococcus]; s__	0.00444405	-0.0545478	0.000771477	0.0793561	104.641	104.042	33.1827	0.472491	8.50249e-08	0.493373	2.68e-07	0.59774
New.ReferenceOTU1734	k__Bacteria; p__Proteobacteria; c__Alphaproteobacteria; o__Rhizobiales; f__Hyphomicrobiaceae; g__Rhodoplanes; s__	-0.000142517	-0.046736	0.000372804	0.070686	107.705	111.283	0.14614	0.437155	0.703005	0.509866	0.734029	0.613787
514272	k__Bacteria; p__Firmicutes; c__Clostridia; o__Clostridiales; f__Lachnospiraceae; g__; s__	0.0125805	-0.0511171	0.00113711	0.0779863	105.02	103.102	122.401	0.429631	2.51885e-19	0.51363	0	0.614406
194236	k__Bacteria; p__Firmicutes; c__Clostridia; o__Clostridiales; f__Lachnospiraceae; g__Coprococcus; s__	0.00506745	0.0274933	0.000545309	0.0446156	105.073	103.828	86.3563	0.379736	2.35269e-15	0.539093	6.99e-14	0.638116
851865	k__Bacteria; p__Firmicutes; c__Clostridia; o__Clostridiales; f__Ruminococcaceae; g__Faecalibacterium; s__prausnitzii	0.00509662	-0.0406422	0.00107478	0.066134	105.857	103.58	22.4865	0.377663	6.63468e-06	0.540204	1.51e-05	0.638116
187782	k__Bacteria; p__Firmicutes; c__Clostridia; o__Clostridiales; f__Lachnospiraceae; g__Coprococcus; s__	0.00388106	0.0307509	0.000496481	0.0640754	104.263	104.922	61.1075	0.23032	4.54884e-12	0.632285	4.78e-11	0.740202
4413347	k__Bacteria; p__Actinobacteria; c__Actinobacteria; o__Bifidobacteriales; f__Bifidobacteriaceae; g__Bifidobacterium	-0.00125111	0.0305355	0.000328259	0.0642805	95.4642	100.164	14.5264	0.225659	0.000244729	0.635796	0.000444749	0.740202
288283	k__Bacteria; p__Proteobacteria; c__Alphaproteobacteria; o__Caulobacterales; f__Caulobacteraceae; g__; s__	0.00084654	-0.0338385	0.000449169	0.0719839	106.762	109.046	3.55202	0.220978	0.0621924	0.639234	0.0768259	0.740202
310003	k__Bacteria; p__Proteobacteria; c__Alphaproteobacteria; o__Caulobacterales; f__Caulobacteraceae; g__; s__	0.00117472	-0.0414778	0.00056656	0.0890464	106.545	108.593	4.29908	0.216969	0.0405446	0.642292	0.0517766	0.740202
941096	k__Bacteria; p__Firmicutes; c__Bacilli; o__Lactobacillales; f__Streptococcaceae; g__Streptococcus; s__	0.00162101	-0.0284945	0.000484133	0.0622155	105.774	106.301	11.2109	0.209761	0.0011273	0.64789	0.00195468	0.742128
292521	k__Bacteria; p__Actinobacteria; c__Actinobacteria; o__Bifidobacteriales; f__Bifidobacteriaceae; g__Bifidobacterium; s__longum	-0.000595317	-0.0201841	0.000260714	0.0583121	102.513	108.682	5.21397	0.119812	0.0244692	0.729908	0.0335122	0.823251
196047	k__Bacteria; p__Firmicutes; c__Clostridia; o__Clostridiales; f__Lachnospiraceae; g__[Ruminococcus]; s__	0.00251419	0.0219692	0.000471123	0.0635768	103.477	104.401	28.4792	0.119408	5.61927e-07	0.730373	1.63e-06	0.823251
1141218	k__Bacteria; p__Actinobacteria; c__Coriobacteriia; o__Coriobacteriales; f__Coriobacteriaceae; g__Eggerthella; s__lenta	0.00276412	-0.0241236	0.000625516	0.0701953	106.442	106.254	19.5271	0.118104	2.3954e-05	0.731779	5.09e-05	0.823251
509416	k__Bacteria; p__Firmicutes; c__Clostridia; o__Clostridiales; f__Lachnospiraceae; g__Coprococcus; s__	0.00743889	-0.0265207	0.000761194	0.0789765	103.622	103.131	95.5047	0.112765	2.2425e-16	0.7377	1.4e-14	0.825002
708680	k__Bacteria; p__Firmicutes; c__Clostridia; o__Clostridiales; f__; g__; s__	0.00706603	-0.0140569	0.000940943	0.0437934	106.12	103.578	56.3929	0.103029	1.9484e-11	0.748871	1.94e-10	0.832568
325977	k__Bacteria; p__Firmicutes; c__Clostridia; o__Clostridiales; f__Lachnospiraceae; g__[Ruminococcus]; s__	0.00574875	0.0270466	0.000959103	0.0893816	104.664	103.647	35.9267	0.0915649	2.94642e-08	0.762803	1.01e-07	0.843099
589277	k__Bacteria; p__Bacteroidetes; c__Bacteroidia; o__Bacteroidales; f__Bacteroidaceae; g__Bacteroides; s__	5.32495e-05	-0.0166737	0.000708154	0.0566233	106.526	105.085	0.00565426	0.0867111	0.940201	0.768982	0.948336	0.844986
696563	k__Bacteria; p__Firmicutes; c__Clostridia; o__Clostridiales; f__Lachnospiraceae; g__Blautia; s__producta	0.00494589	-0.0218089	0.000845532	0.0826041	103.501	102.484	34.2159	0.069705	5.81888e-08	0.792297	1.9e-07	0.865573
652696	k__Bacteria; p__Actinobacteria; c__Actinobacteria; o__Bifidobacteriales; f__Bifidobacteriaceae; g__Bifidobacterium	-0.000498508	0.0138942	0.000244563	0.0553414	103.561	108.328	4.15491	0.0630325	0.0440623	0.802241	0.0558911	0.8714
471180	k__Bacteria; p__Actinobacteria; c__Actinobacteria; o__Bifidobacteriales; f__Bifidobacteriaceae; g__Bifidobacterium; s__	0.00312779	-0.0148508	0.000936939	0.0633034	105.788	103.742	11.1443	0.0550362	0.00116442	0.814983	0.00200069	0.880182
682726	k__Bacteria; p__Actinobacteria; c__Coriobacteriia; o__Coriobacteriales; f__Coriobacteriaceae; g__Eggerthella; s__lenta	0.00531706	-0.0101577	0.00115023	0.0608593	106.096	103.725	21.3684	0.0278569	1.07252e-05	0.867771	2.38e-05	0.929869
551305	k__Bacteria; p__Actinobacteria; c__Actinobacteria; o__Bifidobacteriales; f__Bifidobacteriaceae; g__Bifidobacterium; s__	0.00105892	-0.0102958	0.000535259	0.0631646	106.055	106.147	3.91381	0.0265686	0.0504842	0.870829	0.06361	0.929869
New.ReferenceOTU1326	k__Bacteria; p__Actinobacteria; c__Actinobacteria; o__Bifidobacteriales; f__Bifidobacteriaceae; g__Bifidobacterium; s__	0.00224147	0.00970314	0.000512354	0.0666043	107.47	107.887	19.1393	0.0212237	2.82347e-05	0.884443	5.8e-05	0.9391
New.ReferenceOTU1710	k__Bacteria; p__Actinobacteria; c__Actinobacteria; o__Bifidobacteriales; f__Bifidobacteriaceae; g__Bifidobacterium; s__	-0.0016165	-0.00885016	0.000330485	0.0706206	98.4389	103.759	23.9249	0.015705	3.90678e-06	0.900513	9.47e-06	0.943794
724120	k__Bacteria; p__Firmicutes; c__Bacilli; o__Lactobacillales; f__Streptococcaceae; g__Streptococcus; s__	0.00224351	-0.00723264	0.000567031	0.0590085	104.099	103.601	15.6546	0.0150232	0.000139076	0.902686	0.000260251	0.943794
4336546	k__Bacteria; p__Actinobacteria; c__Coriobacteriia; o__Coriobacteriales; f__Coriobacteriaceae; g__Eggerthella; s__lenta	0.00171474	-0.0088299	0.000541154	0.0729172	104.677	105.852	10.0404	0.014664	0.0020079	0.903845	0.00332889	0.943794
New.ReferenceOTU2565	k__Bacteria; p__Firmicutes; c__Bacilli; o__Lactobacillales; f__Streptococcaceae; g__Streptococcus; s__	0.00149633	0.00608225	0.000358048	0.0575761	104.256	106.503	17.4651	0.0111595	6.10034e-05	0.916068	0.0001201	0.951301
367213	k__Bacteria; p__Firmicutes; c__Clostridia; o__Clostridiales; f__Ruminococcaceae; g__; s__	0.0076982	-0.00728158	0.00132998	0.0807547	106.365	104.246	33.5034	0.00813047	7.26783e-08	0.928326	2.33e-07	0.958763
New.ReferenceOTU1372	k__Bacteria; p__Actinobacteria; c__Actinobacteria; o__Bifidobacteriales; f__Bifidobacteriaceae; g__Bifidobacterium; s__	0.00396666	0.00481277	0.000647426	0.0673829	104.938	104.337	37.5379	0.00510142	1.58869e-08	0.943197	6.01e-08	0.966442
New.CleanUp.ReferenceOTU547864	k__Bacteria; p__Firmicutes; c__Clostridia; o__Clostridiales; f__Lachnospiraceae; g__[Ruminococcus]; s__	0.0012457	0.00393477	0.000464931	0.0599743	103.428	104.025	7.17874	0.00430435	0.00858452	0.947816	0.0127754	0.966442
4376828	k__Bacteria; p__Actinobacteria; c__Actinobacteria; o__Bifidobacteriales; f__Bifidobacteriaceae; g__Bifidobacterium; s__	-0.00150824	-0.00337688	0.000357087	0.0567873	104.312	106.701	17.8399	0.00353614	5.15308e-05	0.952693	0.000102519	0.966442
178238	k__Bacteria; p__Firmicutes; c__Clostridia; o__Clostridiales; f__Lachnospiraceae; g__Coprococcus; s__	0.00516065	0.00328834	0.00054689	0.0597482	103.916	103.857	89.0446	0.00302902	1.23093e-15	0.956215	5.04e-14	0.966442
888300	k__Bacteria; p__Firmicutes; c__Bacilli; o__Lactobacillales; f__Streptococcaceae; g__Streptococcus; s__	0.00315419	-0.00020921	0.000651948	0.0701783	104.998	104.623	23.4072	8.88709e-06	4.51654e-06	0.997627	1.08e-05	0.998931
818602	k__Bacteria; p__Proteobacteria; c__Gammaproteobacteria; o__Pseudomonadales; f__Pseudomonadaceae; g__Pseudomonas; s__	0.000312863	-0.000101906	0.000391211	0.0759077	108.164	112.125	0.639565	1.80231e-06	0.425621	0.998931	0.459671	0.998931
